# The transcription factor OsbZIP48 governs rice responses to zinc deficiency

**DOI:** 10.1101/2023.05.18.541251

**Authors:** Shubao Hu, Binbin Du, Guangmao Mu, Zichen Jiang, Hui Li, Yuxinrui Song, Baolei Zhang, Jixing Xia, Hatem Rouached, Luqing Zheng

**Affiliations:** College of Life Sciences, Nanjing Agricultural University, Nanjing 210095, China; State Key Laboratory for Conservation and Utilization of Subtropical Agro-bioresources, College of Life Science and Technology, Guangxi University, Nanning 530005, China; Department of Plant, Soil, and Microbial Sciences, Plant Resilience Institute, Michigan State University, East Lansing, MI 48824

**Keywords:** rice, Zn deficiency, transcription factors, OsbZIP48, zinc deficiency response element (ZDRE), zinc transporter genes

## Abstract

Zinc deficiency is the most prevalent micronutrient disorder in rice and leads to delayed development and decreased yield. Nevertheless, despite its primary importance, how rice responds to zinc deficiency remains poorly understood. Herein, we present genetic evidence that OsbZIP48 is essential for regulating rice responses to zinc deficiency. Using the reverse genetics approach, genetic inactivation of *OsbZIP48* in rice seedlings caused a hyper sensitivity to zinc deficiency, associated with a significant decrease in the root-to-shoot translocation of zinc. Consistently, *OsbZIP48* was constitutively expressed in roots, slightly induced by zinc deficiency in shoots, and localized into nuclei induced by Zn deficiency. Comparative transcriptome analysis of the wild-type plants and *osbzip48* mutant grown under zinc deficiency enabled the identification of OsbZIP48 target genes, including key zinc transporter genes (*OsZIP4* and *OsZIP8*). We demonstrated that OsbZIP48 controlled the expressions of these genes by directly binding to their promoters, specifically to the zinc deficiency response element (ZDRE) motif. Collectively, we showed that the *OsbZIP48* gene encodes for a transcription factor in rice, and demonstrates its critical role in the response to zinc deficiency in this crop. This knowledge is crucial for the design of rice plants that are resilient to the globally prevalent zinc limitation through zinc bio-fortification programs.
