## Supplementary material for "The transcription factor OsbZIP48 governs rice responses to zinc deficiency": Table S2.xlsx

### Sheet: Sheet1
Table S2 Genes expressed higher in osbzip48 mutant than WT under -Zn condition among -Zn-induced genes (64 genes)
RAPDB ID	MSU ID	RAPDB Symbol	RAPDB function description	MSU function description	WT (+Zn) normalized counts	WT (-Zn) normalized counts	bzip48 (+Zn) normalized counts	bzip48 (-Zn) normalized counts	P-value
NULL	LOC_Os10g17750	NULL	NULL	expressed protein	1.8268	4.13245	7.04961	7.06469	0.00018818
NULL	LOC_Os09g14150	NULL	NULL	retrotransposon protein, putative, LINE subclass	1.90394	3.74788	5.52169	6.77271	2.92683e-23
Os08g0298800	LOC_Os08g20220	NULL	Similar to cDNA clone:001-036-H04, full insert sequence.	retrotransposon protein, putative, unclassified, expressed	3.58253	5.42087	6.85089	6.80485	0.000283192
NULL	LOC_Os08g26620	NULL	NULL	hypothetical protein	2.34786	5.00199	5.58682	6.23518	3.01897e-05
Os11g0506500	NULL	NULL	NULL	NULL	1.83751	4.43193	4.51853	5.63784	0.00223224
Os11g0605100	LOC_Os11g39190	NULL	NB-ARC domain containing protein.	NB-ARC domain containing protein, putative, expressed	7.89596	10.2406	10.4036	11.6353	2.51162e-07
Os03g0582900	NULL	NULL	Non-protein coding transcript.	NULL	1.94251	4.4539	4.37675	5.46259	0.00597966
Os11g0673600	LOC_Os11g44960	NULL	Similar to NB-ARC domain containing protein, expressed.	NBS-LRR disease resistance protein, putative, expressed	6.64573	7.87455	8.85659	9.19367	8.91904e-17
NULL	LOC_Os11g31320	NULL	NULL	retrotransposon protein, putative, unclassified	1.20125	3.53219	3.379	4.81327	0.0134934
Os05g0181700	LOC_Os05g08900	NULL	Conserved hypothetical protein.	expressed protein	6.72409	7.55175	8.68362	9.15564	4.541e-28
NULL	LOC_Os08g26360	NULL	NULL	expressed protein	4.71226	6.12143	6.56589	6.80466	0.0130391
Os10g0135100	LOC_Os10g04570	NULL	NB-ARC domain containing protein.	expressed protein	5.20597	6.31603	7.00166	7.26011	2.91108e-05
Os11g0517400	LOC_Os11g31700	NULL	Conserved hypothetical protein.	expressed protein	5.34431	7.13287	7.07442	8.52438	3.29658e-11
Os05g0146100	LOC_Os05g05354	NULL	PDZ/DHR/GLGF domain containing protein.	expressed protein	2.39781	4.32492	3.9918	6.36264	3.94207e-08
Os02g0282500	LOC_Os02g18140	NULL	Disease resistance protein domain containing protein.	NBS type disease resistance protein, putative, expressed	6.25095	7.14679	7.76099	8.2668	3.10763e-08
Os05g0582600	LOC_Os05g50580	SCP30	Peptidase S10, serine carboxypeptidase family protein.	OsSCP30 - Putative Serine Carboxypeptidase homologue, expressed	8.08025	8.70236	9.47223	9.3806	2.65447e-08
Os07g0539900	LOC_Os07g35560	NULL	Similar to Beta-1,3-glucanase-like protein.	glucan endo-1,3-beta-glucosidase precursor, putative, expressed	10.2697	11.31	11.6538	12.089	1.65728e-13
Os11g0249000	LOC_Os11g14380	NULL	NB-ARC domain containing protein.	resistance protein LR10, putative, expressed	6.70447	7.41319	7.97568	8.18634	0.000112235
Os10g0145000	LOC_Os10g05520	NULL	Cyclin-like F-box domain containing protein.	OsFBX371 - F-box domain containing protein, expressed	3.09367	5.07996	4.36375	6.31385	5.61656e-06
Os02g0192001	NULL	NULL	Conserved hypothetical protein.	NULL	2.65528	4.67645	3.90476	5.3761	0.0429734
Os03g0826900	LOC_Os03g61160	NULL	Conserved hypothetical protein.	expressed protein	2.82068	5.8031	4.06503	6.62408	0.00893867
NULL	LOC_Os08g25860	NULL	NULL	expressed protein	7.15555	7.78038	8.28522	8.37378	0.00407113
Os11g0524900	LOC_Os11g32210	NULL	Similar to Jacalin-like lectin domain containing protein, expressed.	jacalin-like lectin domain containing protein, expressed	7.08876	7.83173	8.16019	8.46563	0.000996461
Os11g0615800	LOC_Os11g40150	RAD51A1	DNA repair and recombination, RecA-like domain containing protein.	DNA repair protein Rad51, putative, expressed	6.41988	7.49252	7.46129	8.13799	0.00391528
Os02g0828100	LOC_Os02g58160	NULL	BRO1 domain containing protein.	expressed protein	5.88172	6.78389	6.90215	8.69055	0.000116721
Os01g0136700	LOC_Os01g04440	NULL	Conserved hypothetical protein.	expressed protein	7.30348	7.90468	8.30112	8.82436	0.0195768
Os01g0633500	LOC_Os01g44260	RD	Similar to Dihydroflavonol reductase.	dihydroflavonol-4-reductase, putative, expressed	3.31119	4.64322	4.30582	5.79059	0.000647432
Os07g0601000	LOC_Os07g40974	NULL	Similar to NADPH HC toxin reductase (Fragment).	NAD dependent epimerase/dehydratase family protein, putative, expressed	6.29565	7.86171	7.27012	8.5816	0.000246387
Os01g0776500	LOC_Os01g56870	NULL	Peptidase cysteine/serine, trypsin-like domain containing protein.	expressed protein	5.97887	6.7978	6.93876	7.82691	3.32324e-08
Os04g0415800	LOC_Os04g33920	NULL	Similar to OSIGBa0092M08.2 protein.	LTPL102 - Protease inhibitor/seed storage/LTP family protein precursor, expressed	6.27341	7.44792	7.22528	8.05551	0.000356181
Os08g0376300	LOC_Os08g28870	NULL	Similar to Leucine-rich receptor-like protein kinase.	receptor-like protein kinase 5 precursor, putative, expressed	7.2602	8.18684	8.17307	8.897	4.18963e-06
Os02g0586900	LOC_Os02g37480	NULL	Similar to Glycine rich protein (Fragment).	glycine-rich cell wall structural protein precursor, putative, expressed	7.52579	8.245	8.38613	9.77185	1.72815e-05
Os05g0559800	LOC_Os05g48610	NULL	Conserved hypothetical protein.	expressed protein	2.68149	4.51483	3.50642	5.42516	0.00603387
Os12g0509100	LOC_Os12g32470	NULL	Conserved hypothetical protein.	expressed protein	6.71099	7.54132	7.51717	8.25443	9.212e-06
Os07g0151800	LOC_Os07g05700	NULL	Conserved hypothetical protein.	expressed protein	6.62117	7.55051	7.3841	8.35532	6.08471e-05
Os01g0337700	LOC_Os01g23600	NULL	Conserved hypothetical protein.	expressed protein	7.54687	8.40228	8.29833	9.13428	3.1767e-06
Os10g0397900	LOC_Os10g25850	HAP2I	CCAAT-binding transcription factor, subunit B domain containing protein.	nuclear transcription factor Y subunit, putative, expressed	3.87041	5.12122	4.61812	6.02333	0.00131504
Os01g0155800	LOC_Os01g06310	NULL	Conserved hypothetical protein.	glycine-rich cell wall structural protein precursor, putative, expressed	8.47783	9.52239	9.21307	10.4026	0.0192767
Os11g0668650//Os11g0668600	LOC_Os11g44630	NULL//NULL	Calmodulin binding protein-like family protein.//NULL	calmodulin binding protein, putative, expressed	11.9055	12.666	12.5662	13.2779	0.0049243
Os01g0754600	NULL	NULL	NULL	NULL	7.37259	8.3119	8.02573	8.99237	4.32918e-09
Os04g0684100	LOC_Os04g58734	NULL	Hypothetical conserved gene.	expressed protein	5.04367	5.95394	5.60614	6.81321	0.00104267
NULL	LOC_Os07g05084	NULL	NULL	expressed protein	1.76168	3.77392	2.3215	5.38618	4.33082e-05
Os03g0732000	LOC_Os03g52180//LOC_Os03g52200//LOC_Os03g52210	NULL	Similar to 4-hydroxy-3-methylbut-2-enyl diphosphate reductase.	4-hydroxy-3-methylbut-2-enyl diphosphate reductase, putative, expressed//retrotransposon protein, putative, unclassified, expressed//retrotransposon protein, putative, Ty3-gypsy subclass, expressed	7.09359	7.90701	7.62748	8.95692	5.25767e-18
Os11g0508600	LOC_Os11g31190	11N3	Sugar transporter, TAL effector-mediated susceptibility to bacterial pathogen	nodulin MtN3 family protein, putative, expressed	9.0291	11.1744	9.51339	12.4417	1.55035e-33
Os02g0673100	LOC_Os02g45160	NULL	Similar to ALMT3.	aluminum-activated malate transporter, putative, expressed	8.61385	10.0876	9.0778	10.7367	1.23846e-10
Os06g0704800	LOC_Os06g49130	HAC704	Probable histone acetyltransferase HAC-like 2.	TAZ zinc finger family protein, expressed	9.71391	10.4982	10.1412	11.3821	8.60625e-24
Os12g0570700	LOC_Os12g38270	MTI4A	Similar to Metallothionein-like protein type 1.	metallothionein, putative, expressed	14.0241	14.9874	14.4312	16.4349	3.06981e-08
Os12g0567900	LOC_Os12g38020	NULL	NULL	retrotransposon protein, putative, unclassified, expressed	6.49557	7.29081	6.80321	9.09234	2.63265e-45
Os01g0854000	LOC_Os01g63480	NULL	Similar to AER.	transferase family protein, putative, expressed	9.59243	10.4663	9.85313	11.0946	0.0154666
Os02g0141300	LOC_Os02g04840	CAP1	Arabinokinase-Like Protein, Pollen development	GHMP kinases ATP-binding protein, putative, expressed	12.1767	12.8917	12.4368	13.5024	3.74054e-13
Os04g0556000	LOC_Os04g46940	NULL	Similar to heavy metal ATPase.	copper-transporting ATPase 3, putative, expressed	11.7147	12.7333	11.9744	13.7052	2.88101e-20
Os12g0568100	LOC_Os12g38040	NULL	Similar to Zinc knuckle family protein, expressed.	metallothionein family protein, expressed	11.0053	13.7381	11.2461	14.6549	1.01392e-18
Os01g0110100	LOC_Os01g02000	PHO1%3B1	Phosphate (Pi) transporter, Pi homeostasis	phosphate transporter 1, putative, expressed	6.85677	7.72407	7.08409	8.41664	2.30839e-06
Os03g0235000	LOC_Os03g13210	POXN	Similar to Peroxidase.	peroxidase precursor, putative, expressed	11.7632	12.6117	11.9711	13.3273	8.42799e-17
Os02g0196600	LOC_Os02g10290	HMA4	ATPase, P-type, K/Mg/Cd/Cu/Zn/Na/Ca/Na/H-transporter family protein.	copper-transporting ATPase, putative, expressed	12.0756	12.904	12.2669	13.5733	3.3615e-16
Os09g0554200	LOC_Os09g38110	NULL	Zinc finger, RING/FYVE/PHD-type domain containing protein.	RING-H2 finger protein, putative, expressed	4.82584	6.06838	4.82775	6.72213	0.00674489
Os05g0561300	NULL	NULL	NULL	NULL	6.98223	7.81704	6.89167	8.59916	2.24564e-06
Os05g0106200	LOC_Os05g01570	NULL	Protein of unknown function DUF6, transmembrane domain containing protein.	auxin-induced protein 5NG4, putative, expressed	7.77504	8.4746	7.63423	9.24227	2.89983e-07
NULL	LOC_Os08g12880	NULL	NULL	transposon protein, putative, CACTA, En/Spm sub-class, expressed	6.45576	8.07226	6.31348	9.01031	5.54974e-13
Os12g0571000	LOC_Os12g38290	MT1G	Metallothionein-like protein type 1.	metallothionein, putative, expressed	13.671	15.2558	13.5165	15.8621	4.11435e-08
Os02g0592833	LOC_Os02g37970	NULL	Protein of unknown function DUF581 family protein.	DUF581 domain containing protein, expressed	7.76146	8.6961	7.51271	9.2875	4.36076e-07
Os12g0234800	LOC_Os12g13270	NULL	Hypothetical conserved gene.	expressed protein	3.32102	4.8388	2.92705	5.8755	0.00061986
Os01g0786800	LOC_Os01g57710	NULL	Protein of unknown function DUF81 domain containing protein.	membrane protein, putative, expressed	6.27207	7.18658	5.67488	7.94675	1.35848e-06
NULL	LOC_Os09g33555	NULL	NULL	expressed protein	5.52499	7.97391	4.80448	8.71269	3.85908e-08
