## Supplementary material for "The transcription factor OsbZIP48 governs rice responses to zinc deficiency": Table S3.xlsx

### Sheet: Sheet1
Table S3 Gene expressed lower in osbzip48 mutant than WT under -Zn condition among -Zn-induced genes (154 genes)
RAPDB ID	MSU ID	RAPDB Symbol	RAPDB function description	MSU function description	WT (+Zn) normalized counts	WT (-Zn) normalized counts	bzip48 (+Zn) normalized counts	bzip48 (-Zn) normalized counts	P-value
Os02g0677300	NULL	DREB1G	Similar to CRT/DRE binding factor 1.	NULL	1.53478	4.59708	5.44373	1.54707	1.21166e-06
Os09g0522000	LOC_Os09g35010	DREB1B	Similar to Dehydration-responsive element-binding protein 1B.	dehydration-responsive element-binding protein, putative, expressed	2.9199	5.19121	6.67847	3.39812	5.24605e-05
NULL	LOC_Os12g15580	NULL	NULL	retrotransposon protein, putative, unclassified, expressed	1.64193	4.00961	4.74679	2.92006	0.0458507
Os04g0612000	LOC_Os04g52240	KS2	Ent-beyerene synthase, Phytoalexin biosynthesis, Defense response	terpene synthase, putative, expressed	3.17443	5.21541	5.22707	4.15016	0.0200477
NULL	LOC_Os01g35730	NULL	NULL	retrotransposon protein, putative, Ty3-gypsy subclass, expressed	1.92521	4.21308	3.97521	2.76515	0.0097999
Os01g0123500	LOC_Os01g03270	NULL	Conserved hypothetical protein.	expressed protein	0	3.00941	1.92442	0.443879	0.00935571
NULL	LOC_Os09g01540	NULL	NULL	retrotransposon protein, putative, Ty3-gypsy subclass, expressed	1.53427	4.037	3.33745	1.90163	0.0017303
Os01g0834800	LOC_Os01g61840	NULL	Conserved hypothetical protein.	hypothetical protein	2.04635	5.25534	3.58096	3.65099	8.21766e-05
Os11g0594600	LOC_Os11g38200	NULL	Similar to F-box domain containing protein.	OsFBDUF60 - F-box and DUF domain containing protein, expressed	4.16287	5.6793	5.32186	5.05487	0.0450752
NULL	LOC_Os10g31740	NULL	NULL	glycine-rich cell wall structural protein 2 precursor, putative, expressed	6.89119	7.90629	8.0409	7.08675	9.17057e-05
Os07g0260150	LOC_Os07g15650	NULL	NULL	expressed protein	3.63325	5.02622	4.65245	3.90373	0.0228307
Os01g0150500	LOC_Os01g05720	NULL	Similar to 3-hydroxyacyl-CoA dehydratase PASTICCINO 2A.	expressed protein	4.85274	5.69357	5.8408	5.08231	0.037496
Os03g0740200	LOC_Os03g52940	NULL	Conserved hypothetical protein.	expressed protein	4.12536	5.91932	5.09639	4.67267	7.86359e-05
Os11g0551900	LOC_Os11g35030	GRF8	Hypothetical conserved gene.	growth regulating factor protein, putative, expressed	6.47035	7.32529	7.40556	6.72171	0.00521022
Os04g0651000	LOC_Os04g55740	NULL	Similar to Peroxidase.	peroxidase precursor, putative, expressed	7.94589	9.17471	8.85049	8.20818	2.75746e-10
NULL	LOC_Os10g31560	NULL	NULL	glycine-rich cell wall structural protein 2 precursor, putative, expressed	3.52774	4.79238	4.36459	3.90093	0.034228
Os12g0111800	LOC_Os12g02060	NULL	Similar to Class III peroxidase 136.	peroxidase precursor, putative, expressed	5.74611	7.18888	6.54343	5.09378	3.08153e-16
Os01g0937600	LOC_Os01g71140	NULL	Peptidase aspartic, catalytic domain containing protein.	xylanase inhibitor, putative, expressed	3.22967	5.14369	4.02125	3.57393	0.00071161
Os06g0145800	LOC_Os06g05350	NULL	Similar to Whirly family nucleic acid binding protein.	whirly transcription factor domain containing protein, expressed	5.02809	6.04211	5.80319	5.29677	0.0123948
Os02g0621300	LOC_Os02g40784	NULL	Fatty acid hydroxylase domain containing protein.	WAX2, putative, expressed	1.22367	3.18236	1.98862	0	0.00174025
Os09g0439800	NULL	DRO1	Conserved hypothetical protein.	NULL	5.06162	6.08854	5.81009	5.11336	0.000662212
Os03g0192300	LOC_Os03g09200	NULL	Hypothetical conserved gene.	domain of unknown function DUF966 domain containing protein, expressed	0.886802	5.20578	1.5888	2.00943	1.68783e-08
Os02g0742700	LOC_Os02g50900	NULL	Conserved hypothetical protein.	expressed protein	0.865712	3.85796	1.56238	1.96672	0.00611399
Os01g0389700	LOC_Os01g29330	NULL	Protein of unknown function DUF679 family protein.	expressed protein	4.70644	6.37977	5.39325	5.1174	1.49338e-05
Os01g0860900	LOC_Os01g64180	NULL	Conserved hypothetical protein.	expressed protein	5.97132	6.74013	6.65092	6.13998	0.00978256
NULL	LOC_Os10g31530	NULL	NULL	glycine-rich cell wall protein, putative, expressed	8.53264	10.4467	9.20059	9.72217	0.0183815
Os03g0860100	LOC_Os03g64260	ERF83	Similar to Ethylene-responsive transcription factor 2 (Ethylene-responsive element binding factor 2) (EREBP-2) (AtERF2).	AP2 domain containing protein, expressed	4.23053	6.96572	4.88347	5.29873	3.49027e-09
Os06g0653200	NULL	NULL	Basic helix-loop-helix dimerisation region bHLH domain containing protein.	NULL	5.30202	6.82211	5.9462	5.97662	0.0123293
Os01g0775400	LOC_Os01g56810	CKX5	Similar to Cytokinin dehydrogenase 5 precursor (EC 1.5.99.12) (Cytokinin oxidase 5) (CKO5) (AtCKX5) (AtCKX6).	cytokinin dehydrogenase precursor, putative, expressed	6.72617	7.69711	7.36093	6.87031	9.09759e-06
Os01g0122000	LOC_Os01g03180	NULL	Conserved hypothetical protein.	retrotransposon protein, putative, unclassified, expressed	1.37373	3.54673	1.98873	1.93118	0.0404608
Os06g0295300	LOC_Os06g19130	NULL	Conserved hypothetical protein.	cadmium tolerance factor, putative, expressed	5.08091	6.68834	5.67952	5.6177	5.48047e-05
Os10g0570200	LOC_Os10g42040	NULL	Similar to RIR1b protein precursor.	expressed protein	5.18766	6.55853	5.76393	5.47617	2.05942e-05
Os02g0466400	LOC_Os02g26720	ITPK4	Similar to Inositol phosphate kinase.	Inositol 1, 3, 4-trisphosphate 5/6-kinase, putative, expressed	6.24604	6.88967	6.82214	5.85869	3.1353e-05
Os03g0289800	LOC_Os03g18030	NULL	Similar to Leucoanthocyanidin dioxygenase-like protein.	leucoanthocyanidin dioxygenase, putative, expressed	4.39348	6.13421	4.94331	3.4819	0.0164762
Os10g0453900	LOC_Os10g31640	NULL	Eggshell protein family protein.	glycine-rich cell wall structural protein 2 precursor, putative, expressed	12.5549	13.4011	13.07	12.7698	0.00185478
Os10g0454200	LOC_Os10g31660	NULL	Eggshell protein family protein.	glycine-rich cell wall structural protein 2 precursor, putative, expressed	13.1672	13.7912	13.6617	12.9033	2.00973e-15
Os08g0207401	NULL	NULL	Hypothetical gene.	NULL	1.83751	5.26952	2.31531	2.20963	1.58337e-09
Os01g0902100	LOC_Os01g67580	MRP2	Similar to MRP-like ABC transporter.	multidrug resistance-associated protein, putative, expressed	7.57687	9.07968	8.0431	8.34086	4.47053e-09
Os03g0128300	LOC_Os03g03630	NULL	Conserved hypothetical protein.	expressed protein	7.27531	8.31898	7.72723	7.71969	3.96966e-05
Os01g0816000	LOC_Os01g60010	NULL	Protein prenyltransferase domain containing protein.	PPR repeat domain containing protein, putative, expressed	5.74158	6.51113	6.18722	5.82151	0.00347379
Os12g0478400	LOC_Os12g29430//LOC_Os12g29434	RLCK368	EGF-type aspartate/asparagine hydroxylation site domain containing protein.	OsWAK125 - OsWAK receptor-like protein OsWAK-RLP, expressed//wall-associated receptor kinase 3 precursor, putative, expressed	6.87252	7.87025	7.313	7.23567	0.000136768
Os04g0472200	NULL	FLA13	Similar to H0418A01.11 protein.	NULL	5.66769	6.45365	6.07429	5.82136	0.00901733
Os08g0124500	NULL	NULL	Similar to Resistance protein candidate (Fragment).	NULL	5.36129	6.30677	5.76352	5.59479	0.00755167
Os06g0591400	LOC_Os06g39120	NULL	Conserved hypothetical protein.	expressed protein	9.90274	10.6279	10.3025	9.21147	5.56445e-31
Os03g0277700	LOC_Os03g16960	NULL	Protein of unknown function DUF26 domain containing protein.	cysteine-rich repeat secretory protein 55 precursor, putative, expressed	5.97974	6.80252	6.35372	6.02134	0.00115476
Os03g0144300	LOC_Os03g05060	NULL	Similar to Xyloglucan galactosyltransferase KATAMARI 1 (EC 2.4.1.-) (MURUS3 protein).	exostosin family domain containing protein, expressed	7.90068	9.99204	8.27066	9.24868	0.0192051
Os01g0940800	LOC_Os01g71350	NULL	Similar to Beta-1,3-glucanase precursor.	glycosyl hydrolases family 17, putative, expressed	9.60706	10.7949	9.97171	10.0212	9.09784e-12
Os12g0589000	NULL	NULL	Similar to Helix-loop-helix DNA-binding domain containing protein.	NULL	4.90789	6.23639	5.25015	5.39041	0.00214818
NULL	LOC_Os08g19530	NULL	NULL	retrotransposon protein, putative, unclassified, expressed	1.76501	4.79512	2.09533	3.17364	0.0159802
Os12g0410050	NULL	NULL	Hypothetical conserved gene.	NULL	4.51498	5.9633	4.84086	5.30585	0.0236756
Os09g0283900	NULL	NULL	NULL	NULL	6.74137	7.35935	7.05642	6.64385	0.00314908
Os06g0729400	LOC_Os06g51320	NULL	Similar to Gibberellin-regulated protein 2 precursor.	GASR8 - Gibberellin-regulated GASA/GAST/Snakin family protein precursor, expressed	6.33794	8.25831	6.62563	6.78022	1.10036e-15
Os08g0291700	LOC_Os08g19550	NULL	NULL	expressed protein	5.96823	6.83947	6.25229	6.08551	0.00230774
Os02g0794500	LOC_Os02g55130	NULL	Similar to serine carboxypeptidase K10B2.2.	OsSCP10 - Putative Serine Carboxypeptidase homologue, expressed	6.13717	6.8617	6.41878	5.97239	0.000184292
Os02g0232900	LOC_Os02g13870	NIP1%3B1	Similar to NOD26-like membrane integral protein ZmNIP1-1.	aquaporin protein, putative, expressed	5.39422	6.73899	5.66759	5.93988	0.000353823
NULL	LOC_Os11g20320	NULL	NULL	hypothetical protein	0	2.61488	0.268369	0.334287	0.0285324
Os01g0176800	LOC_Os01g08170	NULL	Protein of unknown function DUF2921 domain containing protein.	expressed protein	7.32637	7.98045	7.55826	7.37154	0.000106743
Os01g0740300	LOC_Os01g53779	NULL	Hypothetical protein.	expressed protein	5.79413	7.69643	6.02477	6.15444	0.000828817
Os10g0453800//Os10g0453851	LOC_Os10g31630	NULL//NULL	NULL//NULL	expressed protein	8.97747	9.9124	9.20415	8.95693	0.00323449
NULL	LOC_Os02g47100	NULL	NULL	expressed protein	5.4704	6.39551	5.68171	5.71761	0.00802014
Os05g0472400//Os05g0472500	LOC_Os05g39540	NULL	Hypothetical genes.	metal cation transporter, putative, expressed	11.384	12.9607	11.5944	12.0218	8.41736e-21
Os01g0546100	NULL	NULL	Similar to nodulin-like protein.	NULL	3.78538	5.82385	3.99151	4.94515	0.0175984
Os09g0466800	LOC_Os09g29160	NULL	Conserved hypothetical protein.	expressed protein	5.75369	6.96481	5.95767	6.34913	0.00868505
Os07g0117350	LOC_Os07g02624	NULL	Hypothetical conserved gene.	expressed protein	5.43574	6.42177	5.63452	5.54848	0.00065311
Os08g0545700	LOC_Os08g43230	NULL	Similar to TraB protein-related.	TraB family protein, putative, expressed	4.73821	5.74454	4.92721	4.50743	0.000804871
Os02g0718600	LOC_Os02g48710	AGP21	Conserved hypothetical protein.	expressed protein	6.95785	7.97108	7.13193	7.27163	0.000463546
Os06g0167200	LOC_Os06g07100	NULL	Similar to RING-H2 finger protein ATL1R (RING-H2 finger protein ATL8).	RING-H2 finger protein, putative, expressed	4.31831	5.30533	4.48521	4.3814	0.023223
Os12g0503300	LOC_Os12g31890	NULL	Similar to Ureide permease 2.	ureide permease, putative, expressed	5.41752	6.73179	5.57683	5.9814	0.0168845
Os02g0684500	LOC_Os02g45940	NULL	Similar to Histone H4.	Core histone H2A/H2B/H3/H4 domain containing protein, putative, expressed	9.48669	10.1776	9.63945	9.47749	1.01854e-08
Os06g0674100	LOC_Os06g46160	NULL	Conserved hypothetical protein.	expressed protein	6.9412	9.99999	7.08727	8.24059	2.06231e-06
Os03g0700400	LOC_Os03g49350	LOX3	Similar to LOX4 (Fragment).	lipozygenase protein, putative, expressed	9.87628	10.8424	10.021	10.1045	9.03834e-12
Os08g0533300	LOC_Os08g42080	NULL	Similar to ACR5.	ACR5, putative, expressed	6.69673	8.06476	6.80593	7.46536	0.000271014
Os08g0242300	LOC_Os08g14390	NULL	NULL	expressed protein	5.57414	6.76911	5.65329	6.17813	0.0132201
Os12g0257400	LOC_Os12g15490	NULL	Similar to Endochitinase A2.	expressed protein	3.36243	4.63941	3.43667	3.77577	0.0453817
Os01g0615000	NULL	NULL	Hypothetical protein.	NULL	4.50499	5.55973	4.55035	4.92094	0.0457549
Os12g0541300	LOC_Os12g35610	RBOHH	Similar to Respiratory burst oxidase homolog protein B.	respiratory burst oxidase, putative, expressed	5.31848	7.18002	5.35115	6.30613	3.64824e-05
Os01g0881800	LOC_Os01g65904	NULL	Conserved hypothetical protein.	expressed protein	4.06808	5.31352	4.08902	4.61921	0.0481685
Os03g0803500	LOC_Os03g58890	NULL	Similar to Prolyl 4-hydroxylase alpha-1 subunit-like protein.	oxidoreductase, putative, expressed	9.29049	9.9488	9.30749	9.36036	6.90021e-07
Os11g0112200	LOC_Os11g02100	NULL	Similar to Cationic peroxidase 1 precursor (EC 1.11.1.7) (PNPC1).	peroxidase precursor, putative, expressed	7.58503	8.45985	7.60192	6.72868	1.13964e-16
Os07g0539200	LOC_Os07g35500	NULL	Conserved hypothetical protein.	mucin-associated surface protein, putative, expressed	5.93588	7.12565	5.94802	6.01912	1.98155e-07
Os04g0372400//Os04g0372550	LOC_Os04g30410	NULL//NULL	Conserved hypothetical protein.//NULL	expressed protein	5.1434	6.71653	5.15133	5.45916	3.50142e-06
Os01g0928600	NULL	NULL	Serine palmitoyltransferase.	NULL	0	4.0109	0	1.01748	0.000130908
Os12g0197100	LOC_Os12g09540	NULL	Pre-ATP-grasp fold domain containing protein.	phosphoribosylamine--glycine ligase, putative, expressed	9.63866	10.8884	9.63828	9.98599	3.29669e-05
Os09g0454300	LOC_Os09g28120	NULL	Cyclin-like F-box domain containing protein.	OsFBX330 - F-box domain containing protein, expressed	6.54138	7.18534	6.53787	6.59644	0.0019595
Os12g0113800//Os12g0113900	LOC_Os12g02220//LOC_Os12g02230	NULL//NULL	Similar to Zinc finger, C3HC4 type family protein.//Inorganic pyrophosphatase domain containing protein.	zinc finger, C3HC4 type domain containing protein, expressed//expressed protein	5.69644	6.41562	5.68063	5.79291	0.0146356
Os06g0690700	LOC_Os06g47550	NULL	Similar to HMA1 (Heavy metal ATPase 1)%3B copper-exporting ATPase.	cadmium/zinc-transporting ATPase, putative, expressed	10.1298	11.022	10.1125	10.1721	1.37437e-19
Os09g0564400	LOC_Os09g39090	NULL	Hypothetical conserved gene.	vignain precursor, putative, expressed	8.05308	9.1275	7.99906	8.15347	0.0162064
Os06g0591200	LOC_Os06g39110	NULL	Conserved hypothetical protein.	expressed protein	8.94448	9.83992	8.8872	8.50416	1.119e-23
Os12g0409800	NULL	NULL	Conserved hypothetical protein.	NULL	6.09467	7.37722	6.03597	6.39609	3.7918e-06
Os08g0519100	LOC_Os08g40720	NULL	Hypothetical conserved gene.	FAD-binding and arabino-lactone oxidase domains containing protein, putative, expressed	9.47377	10.1323	9.39646	9.20975	4.31591e-12
Os05g0383700//Os05g0383750	LOC_Os05g31830	NULL//NULL	NULL//NULL	aspartyl protease family protein, putative, expressed	6.05719	6.83419	5.94893	5.88276	0.00017518
Os01g0714800	NULL	WRKY26	WRKY transcription factor 26.	NULL	3.57296	4.84707	3.46405	3.35127	0.0011267
Os08g0508800	LOC_Os08g39840	NULL	Lipoxygenase, chloroplast precursor (EC 1.13.11.12).	lipoxygenase, chloroplast precursor, putative, expressed	5.8038	6.77313	5.67535	5.6454	5.89263e-06
Os09g0237400	LOC_Os09g06220	NULL	NULL	retrotransposon protein, putative, unclassified, expressed	4.79806	5.67703	4.64479	4.73999	0.00409825
Os01g0960900	NULL	NULL	Oligopeptide transporter domain containing protein.	NULL	6.94335	8.50434	6.76708	7.5066	1.33945e-12
Os12g0610800	LOC_Os12g41690	NULL	Similar to UPF0497 membrane protein 3.	membrane associated DUF588 domain containing protein, putative, expressed	7.29482	7.98361	7.08592	6.99092	2.59354e-08
Os02g0731200	LOC_Os02g49840	MADS57	Transcription factor MADS57.	OsMADS57 - MADS-box family gene with MIKCc type-box, expressed	9.0714	9.69709	8.84615	8.47538	1.42522e-24
Os03g0305400	LOC_Os03g19270	NULL	UspA domain containing protein.	universal stress protein domain containing protein, putative, expressed	4.70305	6.1764	4.46199	4.86413	0.000279664
Os04g0688100	LOC_Os04g59150	NULL	Peroxidase (EC 1.11.1.7).	peroxidase precursor, putative, expressed	14.1217	14.7363	13.8772	14.0105	2.37588e-15
Os07g0127700	LOC_Os07g03600	NULL	Similar to Pathogenesis-related protein class 1.	SCP-like extracellular protein, expressed	5.87014	6.57053	5.61926	4.53481	1.30599e-11
Os12g0609900	LOC_Os12g41630	NULL	Similar to F-box domain containing protein, expressed.	OsFBX463 - F-box domain containing protein, expressed	5.72056	6.61127	5.43576	5.82514	0.00577117
Os12g0409700	LOC_Os12g22110	ABCG29	Hypothetical conserved gene.	ABC-2 type transporter, putative, expressed	2.69107	4.44791	2.40584	2.1923	0.000307072
Os05g0442400	LOC_Os05g37060	NULL	Similar to MybSt1.	MYB family transcription factor, putative, expressed	3.32261	4.86986	3.03503	3.92919	0.0194586
NULL	LOC_Os01g31890	NULL	NULL	transposon protein, putative, unclassified, expressed	5.24426	6.15346	4.95218	5.28735	0.00334562
Os06g0707300	LOC_Os06g49340	NULL	Cyclin-like F-box domain containing protein.	OsFBDUF35 - F-box and DUF domain containing protein, expressed	7.09899	8.45368	6.79953	7.6547	6.48469e-07
Os01g0822800	LOC_Os01g60730	NULL	Similar to RING-H2 finger protein ATL3C.	RING-H2 finger protein, putative, expressed	6.75587	8.1971	6.44285	6.90345	0.00449563
Os07g0619400	LOC_Os07g42730	NULL	EF-Hand type domain containing protein.	EF hand family protein, expressed	2.23624	4.43371	1.89074	3.34858	0.0231721
Os01g0216000	LOC_Os01g11730	GELP7	Lipase, GDSL domain containing protein.	GDSL-like lipase/acylhydrolase, putative, expressed	6.34719	7.12853	6.00155	6.07918	0.023721
Os01g0588900	LOC_Os01g40630	NULL	Similar to carboxy-lyase.	uncharacterized protein PA4923, putative, expressed	8.95248	9.60812	8.60055	8.45967	2.54321e-12
Os01g0965900	LOC_Os01g73500	NULL	Conserved hypothetical protein.	expressed protein	6.58497	7.75898	6.22187	6.84861	1.01908e-05
NULL	LOC_Os10g31100	NULL	NULL	hypothetical protein	6.24207	7.1761	5.87032	6.37798	0.000697094
Os06g0591600	LOC_Os06g39140	NULL	Similar to Hemoglobin Hb2.	hemoglobin-like protein HbO, putative, expressed	11.5794	12.866	11.2067	11.7106	7.8446e-27
NULL	LOC_Os07g41850	NULL	NULL	C1-like domain containing protein, expressed	6.94885	7.70725	6.56131	5.88341	1.72612e-14
Os01g0215500	LOC_Os01g11700	GELP5	Similar to esterase.	GDSL-like lipase/acylhydrolase, putative, expressed	5.45272	7.29828	5.03803	4.85465	4.26336e-16
Os05g0472700	LOC_Os05g39560	NULL	Similar to Metal transport protein.	metal cation transporter, putative, expressed	9.76338	10.7342	9.26198	9.72644	3.21618e-05
Os08g0137400	LOC_Os08g04310	NULL	Cupredoxin domain containing protein.	plastocyanin-like domain containing protein, putative, expressed	4.77476	6.0048	4.26825	4.82574	0.00140378
Os08g0190100	LOC_Os08g09080	GLP8-11	Germin-like protein 8-11, Disease resistance	Cupin domain containing protein, expressed	12.6993	13.7008	12.1723	12.9964	1.26542e-13
Os08g0189850	LOC_Os08g09040	GLP8-9	Germin-like protein 8-9, Disease resistance	Cupin domain containing protein, expressed	9.75044	10.344	9.21841	9.55253	2.04959e-14
Os05g0142400	LOC_Os05g05060	NULL	Conserved hypothetical protein.	expressed protein	6.82227	7.94349	6.25095	7.27478	0.000571679
Os05g0191700	LOC_Os05g10330	NULL	Similar to Stem 28 kDa glycoprotein.	HAD superfamily phosphatase, putative, expressed	5.3975	6.32312	4.81914	5.57061	0.00417641
Os08g0207500	LOC_Os08g10630	ZIP4	Similar to Zinc transporter ZIP1 (Fragment).	metal cation transporter, putative, expressed	6.68301	10.3758	6.10044	7.69634	2.82495e-10
Os04g0618950	LOC_Os04g52800	NULL	Similar to H0114G12.1 protein.	expressed protein	7.18293	7.97941	6.57271	7.20823	3.94922e-05
NULL	LOC_Os02g20190	NULL	NULL	Leucine Rich Repeat family protein, expressed	4.25744	5.9921	3.61076	4.8655	0.00292719
Os10g0166300	NULL	NULL	Hypothetical gene.	NULL	5.6455	6.61659	4.99639	5.46935	8.24933e-06
Os06g0104800	LOC_Os06g01580	NULL	Similar to Proline-rich protein.	LTPL127 - Protease inhibitor/seed storage/LTP family protein precursor, expressed	3.79088	6.10865	3.14097	5.03949	0.000603133
Os05g0198400	LOC_Os05g10940	ZIP7	Similar to Zinc transporter 4, chloroplast precursor (ZRT/IRT-like protein 4).	metal cation transporter, putative, expressed	10.0102	10.9636	9.34214	10.049	2.23496e-14
Os10g0538700	NULL	NULL	NULL	NULL	1.11147	4.32956	0.439593	2.53138	0.0170692
Os07g0232800	LOC_Os07g12890	ZIP8	Similar to Zinc transporter protein ZIP1.	metal cation transporter, putative, expressed	5.96159	9.75388	5.27923	6.43981	5.12814e-124
Os10g0556200	LOC_Os10g40740	NULL	Hypothetical conserved gene.	helix-loop-helix DNA-binding domain containing protein, expressed	3.65084	5.05251	2.96435	4.28113	0.0387232
Os01g0961000	NULL	NULL	Conserved hypothetical protein.	NULL	8.71341	9.48542	8.02553	8.07143	2.1751e-18
Os07g0165650	NULL	NULL	Hypothetical gene.	NULL	3.54207	4.84519	2.85304	3.53578	0.00472052
Os08g0130100	LOC_Os08g03610	NULL	Zinc finger, LSD1-type domain containing protein.	LSD1 zinc finger domain containing protein, expressed	8.11896	8.97515	7.42861	8.10135	1.26826e-08
Os04g0688500	LOC_Os04g59200	NULL	Peroxidase (EC 1.11.1.7).	peroxidase precursor, putative, expressed	3.73041	5.67075	2.98667	3.27049	1.24892e-08
Os07g0218200	LOC_Os07g11790	NULL	Similar to terpene synthase 7.	terpene synthase, putative, expressed	1.11334	3.93231	0.340024	0	2.48908e-05
Os09g0388550	NULL	NULL	Similar to mitochondrial carrier YMR166C.	NULL	4.44251	5.68056	3.65069	4.62438	0.00204622
Os05g0170200	LOC_Os05g07810	NULL	Similar to universal stress protein family protein.	universal stress protein domain containing protein, putative, expressed	4.81283	6.45758	4.01939	5.82573	0.0262569
Os04g0362375	NULL	NULL	Hypothetical gene.	NULL	1.39663	7.40228	0.565602	4.4034	3.90018e-24
Os06g0690800	LOC_Os06g47560	NULL	NULL	expressed protein	0.862313	5.90568	0	2.63351	1.25728e-12
Os05g0514800	NULL	NULL	Hypothetical conserved gene.	NULL	5.13884	6.13335	4.22961	4.58999	2.0163e-06
Os09g0468650	NULL	NULL	Conserved hypothetical protein.	NULL	3.41087	4.93322	2.45486	3.74104	0.00515948
Os04g0304400	NULL	MADS25	Similar to MADS-box protein AGL16-II.	NULL	6.54229	9.98684	5.57727	6.64547	2.93644e-18
Os04g0580800	LOC_Os04g49160	NULL	Zinc finger, RING/FYVE/PHD-type domain containing protein.	zinc finger, C3HC4 type domain containing protein, expressed	6.96535	7.87942	5.98176	7.07736	2.79032e-06
NULL	LOC_Os11g02379	NULL	NULL	LTPL6 - Protease inhibitor/seed storage/LTP family protein precursor, expressed	8.23326	9.09792	7.21795	7.9962	7.21137e-16
Os10g0437500	LOC_Os10g30150	NULL	Rossmann-like alpha/beta/alpha sandwich fold domain containing protein.	universal stress protein domain containing protein, putative, expressed	2.66751	5.12326	1.56238	3.31041	4.11346e-05
Os07g0679400	LOC_Os07g48170	NULL	Conserved hypothetical protein.	nucleotidyltransferase, putative, expressed	7.09681	7.97089	5.9878	6.8767	2.29006e-08
Os04g0561500	LOC_Os04g47360	NULL	Similar to Prolyl endopeptidase (EC 3.4.21.26) (Post-proline cleaving enzyme) (PE).	OsPOP9 - Putative Prolyl Oligopeptidase homologue, expressed	10.5297	14.2271	9.34081	11.4219	6.03753e-16
Os11g0115400	LOC_Os11g02389	LTP1	Lipid transfer protein LPT IV.	protease inhibitor/seed storage/LTP family, putative, expressed	3.71913	5.10972	2.41453	3.43217	0.000320967
Os04g0688600	LOC_Os04g59210	NULL	Peroxidase (EC 1.11.1.7).	peroxidase precursor, putative, expressed	4.27602	7.73574	2.95801	5.9276	8.51369e-17
NULL	LOC_Os04g54310	NULL	NULL	expressed protein	6.01877	6.98419	4.55069	6.35985	0.00751032
Os06g0470350	NULL	NULL	Hypothetical gene.	NULL	3.4159	5.9082	1.45124	4.36158	8.48517e-06
Os10g0328700	LOC_Os10g18150	NULL	Tetratricopeptide-like helical domain containing protein.	crooked neck, putative, expressed	2.34757	7.18968	0	2.86206	1.038e-36
Os11g0437600	LOC_Os11g25040	NULL	Protein of unknown function DUF506, plant family protein.	plant-specific domain TIGR01615 family protein, expressed	3.03998	9.52741	0.268369	4.49611	1.24759e-10
Os04g0280500	LOC_Os04g21130	NULL	Similar to Non-S-locus F-box-like protein 2011 (Fragment).	F-box protein PP2-B1, putative, expressed	3.87838	11.5681	0.879815	7.05934	6.48049e-14
Os10g0328600	NULL	NULL	Hypothetical protein.	NULL	4.75379	9.23468	1.5729	5.04435	5.60316e-11
