## Supplementary material for "The transcription factor OsbZIP48 governs rice responses to zinc deficiency": Table S5.xlsx

### Sheet: Sheet1
Table S5 Genes expressed lower in osbzip48 mutant than WT under -Zn condition among -Zn-repressed genes (104 genes)
RAPDB ID	MSU ID	RAPDB Symbol	RAPDB function description	MSU function description	WT (+Zn) normalized counts	WT (-Zn) normalized counts	bzip48 (+Zn) normalized counts	bzip48 (-Zn) normalized counts	P-value
Os03g0180900	LOC_Os03g08320	TIFY11C	Tify domain containing protein.	ZIM domain containing protein, putative, expressed	9.14238	8.12759	9.34012	7.46132	0.000121581
Os06g0568600	LOC_Os06g37224	KO5	Similar to Ent-kaurene oxidase 1 (Fragment).	cytochrome P450, putative, expressed	7.66044	5.85098	7.78392	4.15484	0.000123796
Os04g0585700	LOC_Os04g49620	NULL	Protein of unknown function DUF581 family protein.	DUF581 domain containing protein, expressed	7.51413	6.66626	7.61296	5.9792	0.0186194
NULL	LOC_Os04g39370	NULL	NULL	heavy metal associated domain containing protein, expressed	5.74468	4.9229	5.84318	3.89892	0.0145446
Os01g0237500//Os01g0237750	LOC_Os01g13610	NULL//NULL	NmrA-like family protein.//Hypothetical conserved gene.	isoflavone reductase homolog IRL, putative, expressed	11.3002	10.6627	11.2871	9.70283	2.73175e-18
Os01g0164100	LOC_Os01g07040	NULL	NULL	POEI41 - Pollen Ole e I allergen and extensin family protein precursor, expressed	4.32412	2.56978	4.25305	0.367683	0.0300938
Os12g0548501	LOC_Os12g36220	NULL	Similar to CI2C.	inhibitor I family protein, putative, expressed	10.405	9.56476	10.3042	8.86993	5.46473e-08
Os06g0521900	LOC_Os06g33080	NULL	Plant peroxidase domain containing protein.	peroxidase precursor, putative, expressed	6.90592	6.12388	6.78246	5.37702	0.0297001
Os04g0178400	LOC_Os04g09920	CYP99A3	Similar to Cytochrome P450 CYP99A1 (EC 1.14.-.-) (Fragment).	cytochrome P450, putative, expressed	9.14015	7.15759	8.94737	6.18832	0.000188908
Os12g0548401	LOC_Os12g36210	NULL	Similar to Proteinase inhibitor.	inhibitor I family protein, putative, expressed	10.338	9.44535	10.1148	8.83515	1.61503e-07
Os11g0490100	NULL	NULL	Protein of unknown function DUF579, plant family protein.	NULL	6.45877	5.75115	6.22348	5.04273	0.0413465
Os01g0150400	LOC_Os01g05710	NULL	Similar to 3-hydroxyacyl-CoA dehydratase PASTICCINO 2A.	expressed protein	7.24441	6.37488	6.95596	5.20893	9.0782e-05
NULL	LOC_Os02g03130	NULL	NULL	expressed protein	6.53513	5.48156	6.20242	4.29212	0.00204355
Os11g0265300	LOC_Os11g16400	NULL	NULL	expressed protein	7.49597	6.89192	7.1622	6.26241	0.0127066
Os09g0561500	LOC_Os09g38840	WAK90	Wall-associated kinase, Rice blast resistance	OsWAK90 - OsWAK receptor-like protein kinase, expressed	5.8731	4.15359	5.53423	3.10817	0.0322759
Os04g0593200	LOC_Os04g50680	NULL	Myb transcription factor domain containing protein.	MYB family transcription factor, putative, expressed	6.17994	5.37232	5.83139	4.10206	0.012807
Os02g0609200	LOC_Os02g39620	NULL	Similar to Atozi1 (Fragment).	ATOZI1, putative, expressed	7.04771	6.43513	6.67882	5.47936	0.000372447
Os05g0382600	LOC_Os05g31750	NULL	Annexin family protein.	annexin, putative, expressed	11.205	10.6077	10.7284	10.0179	0.0121021
Os07g0148200	LOC_Os07g05420	NULL	Similar to Flavonol 3-O-glucosyltransferase (EC 2.4.1.91) (UDP-glucose flavonoid 3-O-glucosyltransferase) (Bronze-1) (Bz-McC allele).	anthocyanidin 3-O-glucosyltransferase, putative, expressed	7.99666	7.26024	7.50642	6.58818	0.000530743
Os12g0555200	LOC_Os12g36850	PR10B	Similar to Probenazole-inducible protein PBZ1.	pathogenesis-related Bet v I family protein, putative, expressed	10.1013	8.96599	9.59621	7.03277	3.47125e-39
Os07g0201800	LOC_Os07g10220//LOC_Os07g10230	NULL	UDP-glucuronosyl/UDP-glucosyltransferase domain containing protein.	anthocyanidin 3-O-glucosyltransferase, putative, expressed//glucosyltransferase, putative, expressed	6.86655	5.79148	6.34992	4.61915	0.00951681
Os01g0748950	NULL	NULL	Similar to predicted protein.	NULL	8.05184	7.31483	7.50269	6.6875	0.00534093
Os01g0132000	LOC_Os01g04050	NULL	Similar to Wound-induced protease inhibitor (WIP1).	BBTI12 - Bowman-Birk type bran trypsin inhibitor precursor, expressed	11.543	10.6346	10.9758	9.81283	6.06218e-13
Os10g0184871	LOC_Os10g10540	NULL	Similar to Protein kinase domain containing protein, expressed.	cysteine-rich repeat secretory protein precursor, putative, expressed	7.55588	6.43542	6.97133	5.24516	1.23146e-05
Os02g0286933	LOC_Os02g18540	NULL	Conserved hypothetical protein.	uncharacterized Cys-rich domain containing protein, putative, expressed	7.20953	6.21352	6.61526	5.08561	0.00019923
Os10g0450400	LOC_Os10g31290	NULL	Protein of unknown function DUF594 family protein.	expressed protein	7.99022	6.91564	7.3813	5.79116	5.78275e-05
Os04g0178300	LOC_Os04g09900	NULL	Similar to Syn-copalyl diphosphate synthase.	ent-kaurene synthase, chloroplast precursor, putative, expressed	9.92614	8.56982	9.31668	6.40226	4.01101e-28
Os12g0555000	LOC_Os12g36830	NULL	Similar to Probenazole-inducible protein PBZ1.	pathogenesis-related Bet v I family protein, putative, expressed	11.0393	9.62649	10.4084	8.33382	2.94611e-06
Os12g0267200	LOC_Os12g16650	NULL	Cyclopropane-fatty-acyl-phospholipid synthase domain containing protein.	Cyclopropane-fatty-acyl-phospholipid synthase, putative, expressed	10.8206	10.0743	10.1867	9.33087	7.37779e-10
Os08g0433400	LOC_Os08g33660	NULL	Hypothetical conserved gene.	MYB family transcription factor, putative, expressed	7.22926	6.20684	6.58144	5.48867	0.0175299
Os08g0509100	LOC_Os08g39850	NULL	Similar to Lipoxygenase.	lipoxygenase, chloroplast precursor, putative, expressed	6.70392	5.18176	6.02076	4.32476	0.0403075
Os04g0594100	LOC_Os04g50770	NULL	Similar to P-type R2R3 Myb protein (Fragment).	MYB family transcription factor, putative, expressed	8.0259	7.41964	7.31834	6.43169	4.25811e-06
Os12g0614100	LOC_Os12g41970	NULL	Similar to Lipase family protein.	lipase class 3 family protein, putative, expressed	6.56018	5.57076	5.84956	3.43223	2.89528e-07
Os01g0196300	LOC_Os01g09990	NULL	Basic helix-loop-helix (bHLH) transcription factor, Diterpenoid phytoalexin factor, Biosynthesis of diterpenoid phytoalexins, Stress response	helix-loop-helix DNA-binding domain containing protein, expressed	8.00504	6.57645	7.23593	5.35601	3.46449e-06
Os07g0611400	NULL	NULL	Protein kinase C-like, phorbol ester/diacylglycerol binding domain containing protein.	NULL	6.00352	5.12754	5.21825	3.67681	0.000415572
Os06g0569500	LOC_Os06g37300	KO4	Ent-kaurene oxidase, Diterpenoid phytoalexin biosynthesis	cytochrome P450, putative, expressed	5.93408	4.27508	5.14608	2.89671	0.014492
Os06g0599200	LOC_Os06g39780	NULL	Cytochrome P450 family protein.	cytochrome P450, putative, expressed	7.09529	5.7009	6.30515	4.85738	0.00767875
Os08g0407600	LOC_Os08g31510	NULL	Protein of unknown function DUF581 family protein.	DUF581 domain containing protein, expressed	8.40052	7.77619	7.5408	6.5241	2.13126e-09
Os07g0611500	LOC_Os07g42070	NULL	C1-like domain containing protein.	DC1 domain-containing protein, putative, expressed	8.84037	7.57831	7.9616	5.58633	1.30478e-16
Os10g0416800	LOC_Os10g28120	NULL	Similar to Chitinase 2 (EC 3.2.1.14) (Tulip bulb chitinase-2) (TBC-2).	glycosyl hydrolase, putative, expressed	9.84103	9.04199	8.9559	7.74084	2.13086e-12
Os12g0548700	LOC_Os12g36240	NULL	Similar to MPI.	inhibitor I family protein, putative, expressed	12.9085	11.73	12.0037	10.8837	4.76398e-05
Os08g0235400	LOC_Os08g13780	NULL	Conserved hypothetical protein.	U-box domain-containing protein, putative, expressed	7.03671	6.29462	6.10994	5.34024	0.00449936
Os03g0794000	LOC_Os03g57990	NULL	Plant lipid transfer protein/Par allergen family protein.	LTPL74 - Protease inhibitor/seed storage/LTP family protein precursor, expressed	6.61559	5.78374	5.67884	4.88483	0.0121227
Os07g0190000	LOC_Os07g09190	DXS3	Similar to 1-deoxy-D-xylulose 5-phosphate synthase 2 precursor.	transketolase, putative, expressed	7.19389	5.97173	6.2529	2.67657	6.2835e-13
NULL	LOC_Os03g61980	NULL	NULL	cytochrome P450, putative, expressed	6.46615	5.40971	5.48471	3.96177	0.000191502
Os08g0337800	LOC_Os08g25030	NULL	Protein of unknown function DUF247, plant domain containing protein.	plant protein of unknown function domain containing protein, expressed	7.95414	6.32104	6.89315	5.64914	0.0133421
Os03g0793800	LOC_Os03g57970	NULL	Plant lipid transfer protein and hydrophobic protein, helical domain containing protein.	LTPL73 - Protease inhibitor/seed storage/LTP family protein precursor, expressed	9.48072	8.23368	8.41795	7.41823	5.06652e-07
Os06g0112700	LOC_Os06g02250	NULL	Similar to Typical P-type R2R3 Myb protein (Fragment).	MYB family transcription factor, putative, expressed	9.49446	8.31806	8.42018	7.54665	5.90483e-05
Os02g0754400	LOC_Os02g51799	NULL	Hypothetical conserved gene.	MYB family transcription factor, putative, expressed	7.22895	5.89144	6.15398	5.09753	0.0180991
Os07g0558100	LOC_Os07g37210	NULL	Similar to Myb-related transcription factor LBM1.	MYB family transcription factor, putative, expressed	6.70528	4.30304	5.59607	3.02944	0.0257125
Os04g0590100	LOC_Os04g50020	NULL	Heavy metal-associated domain, HMA domain containing protein.	heavy-metal-associated domain-containing protein, putative, expressed	7.12976	5.90888	6.01128	5.19009	0.0140058
Os11g0701400	LOC_Os11g47550	NULL	Chitinase (EC 3.2.1.14) III C10150-rice (EC 3.2.1.14).	glycosyl hydrolase, putative, expressed	7.44687	6.19967	6.32367	5.51383	0.0242954
Os01g0636400	LOC_Os01g44960	NULL	Alpha/beta hydrolase family protein.	hydrolase, alpha/beta fold family domain containing protein, expressed	9.57928	8.23537	8.43422	7.64519	0.000314552
Os02g0706900	LOC_Os02g47780	NULL	Alpha/beta hydrolase family protein.	hydrolase, alpha/beta fold family domain containing protein, expressed	9.69544	8.50561	8.54151	7.61576	5.47507e-09
Os11g0507200	LOC_Os11g31090	NULL	Similar to transferase.	transferase family protein, putative, expressed	11.6319	10.3404	10.4692	9.43564	4.02136e-11
Os02g0202200	LOC_Os02g10780	NULL	SPX domain-containing protein, Pi-dependent inhibition of phosphate starvation responses	SPX domain containing protein, putative, expressed	7.99233	7.02755	6.82332	6.35677	0.0151511
Os11g0499600	LOC_Os11g30560	NULL	Similar to cis-2,3-dihydrobiphenyl-2,3-diol dehydrogenase.	dehydrogenase/reductase, putative, expressed	9.12732	7.87481	7.95197	7.18703	0.00436482
Os09g0381400	LOC_Os09g21370	NULL	Similar to cysteine protease.	cysteine proteinase EP-B 1 precursor, putative, expressed	8.54963	7.72041	7.30466	7.06055	0.000306028
Os10g0550800	NULL	NULL	Hypothetical conserved gene.	NULL	7.16465	5.81124	5.90821	4.21916	5.64525e-05
Os05g0245300	LOC_Os05g15630	BLE3	Uncharacterised protein family UPF0497, trans-membrane plant subgroup domain containing protein.	membrane associated DUF588 domain containing protein, putative, expressed	9.6318	8.92377	8.37295	8.0588	2.00856e-10
Os02g0812700	LOC_Os02g56770//LOC_Os02g56800	NULL	Hypothetical conserved gene.	OsFBX67 - F-box domain containing protein, expressed//F-box protein PP2-B2, putative, expressed	7.02181	5.16577	5.76168	4.18556	0.0253512
Os06g0229400	LOC_Os06g12410	GELP81	Conserved hypothetical protein.	GDSL-like lipase/acylhydrolase, putative, expressed	9.06717	7.34005	7.76056	6.52379	0.000437536
Os08g0189500	NULL	GLP8-6	Germin-like protein 8-6, Disease resistance	NULL	8.09072	7.4631	6.77653	6.6694	3.03203e-05
Os01g0262500	LOC_Os01g15770	NULL	TRAM/LAG1/CLN8 homology domain domain containing protein.	transmembrane protein 136, putative, expressed	7.30361	6.00466	5.98782	5.09733	0.00541603
Os07g0601600	LOC_Os07g41050	NULL	Similar to VEP1 (VEIN PATTERNING 1)%3B binding / catalytic.	NAD dependent epimerase/dehydratase family protein, putative, expressed	6.00065	4.75617	4.67947	3.59394	0.0422647
Os04g0275100	NULL	NULL	Serine/threonine protein kinase-related domain containing protein.	NULL	6.64122	5.60899	5.31674	4.06287	0.00129672
Os07g0175500	LOC_Os07g07920	NULL	Similar to lipid binding protein.	LTPL100 - Protease inhibitor/seed storage/LTP family protein precursor, expressed	8.79747	7.45568	7.42463	6.66952	1.38062e-05
Os11g0416900	LOC_Os11g22350	ABCG28	ABC transporter-like domain containing protein.	white-brown complex homolog protein, putative, expressed	5.3495	4.31494	3.94472	3.08549	0.0137917
Os04g0483500	LOC_Os04g40730	NULL	Beta-ketoacyl-CoA reductase, Cuticular wax biosynthesis, Fatty acid elongation	oxidoreductase, short chain dehydrogenase/reductase family, putative, expressed	7.03339	5.74555	5.62514	4.24268	0.000120473
Os05g0217700	LOC_Os05g12630	NULL	BURP domain containing protein.	expressed protein	12.2668	10.7212	10.8393	9.32212	0.00364894
Os10g0486100	LOC_Os10g34480	NULL	Cytochrome P450-like protein (CYP86B1).	cytochrome P450, putative, expressed	8.97824	7.48073	7.5317	6.7759	0.000240928
Os02g0666500	LOC_Os02g44654	NULL	Similar to Cytochrome P450.	cytochrome P450, putative, expressed	7.47159	5.59125	6.01165	4.56874	0.00896668
Os02g0189200	NULL	GELP31	Lipase, GDSL domain containing protein.	NULL	6.71471	5.84211	5.24673	4.89794	0.0114157
Os04g0545700	LOC_Os04g46140	NULL	Transferase family protein.	transferase family protein, putative, expressed	7.01557	5.16211	5.5332	3.92919	0.00229731
Os03g0793900	LOC_Os03g57980	NULL	Conserved hypothetical protein.	LTPL99 - Protease inhibitor/seed storage/LTP family protein precursor, expressed	8.99327	7.436	7.49517	6.12151	0.032136
Os02g0590400	LOC_Os02g37800	NULL	Lecithin:cholesterol acyltransferase family protein.	lecithin:cholesterol acyltransferase, putative, expressed	7.11917	6.31528	5.61814	5.40876	0.000566342
Os08g0476900	NULL	NULL	Similar to Patatin-like protein 1.	NULL	7.95296	6.20504	6.41217	5.52561	0.0117814
Os08g0335600	LOC_Os08g24790	NULL	Protein of unknown function DUF568, DOMON-like domain containing protein.	AIR12, putative, expressed	9.15088	8.06794	7.60304	7.47902	0.000742223
Os11g0521000	LOC_Os11g31940	GELP111	Lipase, GDSL domain containing protein.	GDSL-like lipase/acylhydrolase, putative, expressed	9.0523	7.68548	7.49528	7.03821	0.00052507
Os05g0457800	LOC_Os05g38350	NULL	Similar to Glycerol-3-phosphate acyltransferase 5 (EC 2.3.1.15) (AtGPAT5).	glycerol-3-phosphate acyltransferase 8, putative, expressed	8.02438	6.23368	6.42627	5.50601	0.00604208
Os07g0599700	LOC_Os07g40870	NULL	Similar to Surface protein PspC.	igA FC receptor precursor, putative, expressed	9.52056	8.27623	7.91943	7.54291	9.42492e-05
Os07g0533300	LOC_Os07g34900	NULL	Peptidase A1 domain containing protein.	aspartic proteinase nepenthesin precursor, putative, expressed	7.25212	5.90321	5.65092	4.91732	0.00503577
Os01g0827300	LOC_Os01g61160	NULL	Putative laccase precursor, Abiotic stress response	laccase precursor protein, putative, expressed	10.9401	8.89295	9.31947	8.04064	2.64857e-10
NULL	LOC_Os10g37400	NULL	NULL	DUF538 domain containing protein, putative, expressed	9.33827	7.89197	7.70615	6.90531	2.36135e-05
Os06g0274800	LOC_Os06g16350	NULL	Similar to Peroxidase 11 precursor (EC 1.11.1.7) (Atperox P11) (ATP23a/ATP23b).	peroxidase precursor, putative, expressed	9.66	7.75642	7.98706	7.01081	0.000181414
Os12g0225900	LOC_Os12g12470	NULL	Allyl alcohol dehydrogenase.	NADP-dependent oxidoreductase, putative, expressed	10.475	9.31887	8.65704	8.24232	2.15314e-18
Os07g0668300	LOC_Os07g47210	GELP94	Lipase, GDSL domain containing protein.	GDSL-like lipase/acylhydrolase, putative, expressed	9.93098	7.94484	8.08852	6.99842	4.8819e-07
Os09g0555100	LOC_Os09g38210	NULL	Similar to auxin Efflux Carrier family protein.	auxin efflux carrier component, putative, expressed	6.15402	4.70569	4.28926	3.50922	0.0142712
Os12g0555500	LOC_Os12g36880	PR10A	Probenazole-inducible protein PBZ1.	pathogenesis-related Bet v I family protein, putative, expressed	8.30729	6.39081	6.37745	3.63997	0.0355358
Os06g0169900//Os06g0169700	LOC_Os06g07300	NULL//NULL	Similar to GOS9 protein.//NULL	jacalin-like lectin domain containing protein, expressed	11.4705	9.85167	9.51451	8.83039	4.18727e-05
Os07g0142500	LOC_Os07g04950	NULL	Conserved hypothetical protein.	retrotransposon protein, putative, unclassified, expressed	8.36081	6.29286	6.33491	5.67472	0.0173901
Os01g0836600	LOC_Os01g61940	ABCG3	ABC transporter-like domain containing protein.	white-brown complex homolog protein, putative, expressed	8.39163	6.12922	6.31795	5.19317	0.00160025
Os10g0532200	LOC_Os10g38860	NULL	Alpha/beta hydrolase family protein.	hydrolase, alpha/beta fold family domain containing protein, expressed	7.78918	5.815	5.70376	5.05663	0.0198053
NULL	LOC_Os04g03660	NULL	NULL	expressed protein	5.65867	4.21299	3.53641	2.03206	0.00177898
Os04g0678700	LOC_Os04g58200	NULL	Similar to Protochlorophyllide reductase (EC 1.3.1.33) (PCR) (NADPH- protochlorophyllide oxidoreductase) (POR) (Fragment).	protochlorophyllide reductase A, chloroplast precursor, putative, expressed	6.8707	5.38552	4.58841	3.99972	0.000768685
NULL	LOC_Os04g37680	NULL	NULL	alpha/beta hydrolase fold, putative, expressed	5.34436	3.43457	3.00888	1.56798	0.0118287
NULL	LOC_Os12g03380	NULL	NULL	expressed protein	5.52872	4.06195	3.11549	2.85968	0.0215068
Os04g0340300//Os04g0340550	LOC_Os04g27190	NULL//NULL	Terpenoid synthase domain containing protein.//Hypothetical gene.	terpene synthase, putative, expressed	9.84417	8.66961	7.32165	7.96293	7.07763e-06
NULL	LOC_Os04g03530	NULL	NULL	cysteine-rich receptor-like protein kinase 37 precursor, putative, expressed	6.77165	4.56958	3.94401	2.50684	0.000509367
Os08g0324200	LOC_Os08g23460	NULL	Harpin-induced 1 domain containing protein.	harpin-induced protein 1 domain containing protein, expressed	5.11875	2.95524	1.91111	0	0.00288864
Os12g0257600	LOC_Os12g15530	NULL	Similar to Laccase-25.	retrotransposon protein, putative, unclassified, expressed	6.27625	4.76466	2.81456	2.86948	0.000465764
NULL	LOC_Os11g35730	NULL	NULL	retrotransposon protein, putative, unclassified	4.79298	3.17958	1.21398	1.2443	0.0224708
Os05g0217800	LOC_Os05g12640	NULL	Similar to BURP domain-containing protein 2.	BURP domain containing protein, expressed	8.46227	6.00793	4.73394	4.77295	0.000145613
Os12g0539500	LOC_Os12g35440	NULL	NULL	expressed protein	5.82697	4.02857	1.5729	2.28081	0.00389223
