## Supplementary material for "The transcription factor OsbZIP48 governs rice responses to zinc deficiency": Table S6.xlsx

### Sheet: Sheet1
Table S6 Genes expressed higher in osbzip48 mutant than WT under -Zn condition among -Zn-repressed genes ( 141 genes).
RAPDB ID	MSU ID	RAPDB Symbol	RAPDB function description	MSU function description	WT (+Zn) normalized counts	WT (-Zn) normalized counts	bzip48 (+Zn) normalized counts	bzip48 (-Zn) normalized counts	P-value
Os11g0687200	LOC_Os11g46000	NULL	Hypothetical conserved gene.	von Willebrand factor type A domain containing protein, putative, expressed	4.39649	2.51907	7.6993	5.58063	3.32137e-12
NULL	LOC_Os04g18770	NULL	NULL	retrotransposon protein, putative, unclassified, expressed	3.9382	2.39224	7.15731	6.74419	5.45229e-32
Os06g0514800	LOC_Os06g32240	NULL	Conserved hypothetical protein.	THION9 - Plant thionin family protein precursor, expressed	5.60043	2.59008	8.71605	7.70461	0.00437915
NULL	LOC_Os03g41480	NULL	NULL	expressed protein	4.28789	1.73645	7.20224	7.71038	5.30173e-62
Os06g0268500//Os06g0268350	LOC_Os06g15750	NULL//NULL	Similar to OSIGBa0139J17.1 protein.//NULL	NB-ARC domain containing protein, expressed	7.74902	6.86873	9.72839	9.51778	2.2616e-102
NULL	LOC_Os09g20200	NULL	NULL	expressed protein	4.29134	2.18865	6.01914	4.66187	4.0845e-06
NULL	LOC_Os09g24600	NULL	NULL	S-adenosylmethionine decarboxylase proenzyme, putative, expressed	4.51971	1.37974	6.12195	4.67016	5.21567e-06
Os11g0687100	LOC_Os11g45990	NULL	von Willebrand factor, type A domain containing protein.	von Willebrand factor type A domain containing protein, putative, expressed	7.31756	6.20974	8.80711	7.56416	1.77228e-06
Os06g0513050	LOC_Os06g31890	NULL	Conserved hypothetical protein.	THION3 - Plant thionin family protein precursor, expressed	8.77331	6.2485	10.2336	9.63477	8.3749e-10
Os06g0694200	LOC_Os06g47910	GELP88	Esterase, SGNH hydrolase-type domain containing protein.	GDSL-like lipase/acylhydrolase, putative, expressed	7.02413	6.20653	8.19752	7.02399	0.000294653
Os09g0517200	LOC_Os09g34160	NULL	Hypothetical conserved gene.	resistance protein, putative, expressed	6.69942	5.8502	7.81026	6.55256	0.00659943
Os03g0575200	LOC_Os03g37840	HAK16	Similar to Potassium transporter 1 (OsHAK1).	potassium transporter, putative, expressed	10.1997	9.48665	11.1514	10.5717	0.00116215
NULL	LOC_Os09g04380	NULL	NULL	retrotransposon protein, putative, unclassified, expressed	7.60225	6.41963	8.53915	7.3001	0.00142284
Os04g0339800	NULL	NULL	Similar to predicted protein.	NULL	6.73225	6.08265	7.65259	7.11044	2.84494e-06
Os02g0231700	LOC_Os02g13780	NULL	Protein kinase, catalytic domain domain containing protein.	receptor-like protein kinase 2 precursor, putative, expressed	6.50097	5.69967	7.42023	7.01299	1.89099e-07
Os02g0211200	LOC_Os02g11980	NULL	Hypothetical conserved gene.	receptor-like protein kinase precursor, putative, expressed	7.9853	7.07355	8.86106	8.0135	6.20548e-05
Os06g0200700	NULL	NULL	Hypothetical protein.	NULL	6.29274	5.11999	7.16118	6.04433	0.00635368
Os03g0820300	LOC_Os03g60560	NULL	Similar to ZPT2-14.	ZOS3-21 - C2H2 zinc finger protein, expressed	5.74497	4.9493	6.52072	5.98294	0.0003616
NULL	LOC_Os02g12230	NULL	NULL	hypothetical protein	6.27628	4.91724	7.00815	6.41195	2.11329e-06
Os02g0262800	LOC_Os02g16270	NULL	Similar to NBS-LRR protein (Fragment).	xa1, putative, expressed	7.96036	7.20496	8.68448	8.4008	0.00300386
Os12g0242500	LOC_Os12g13910	NULL	Conserved hypothetical protein.	expressed protein	6.25532	4.35755	6.97596	5.36703	0.00702019
Os01g0373700	NULL	NULL	Conserved hypothetical protein.	NULL	4.98617	3.8485	5.67033	5.20848	0.000516395
Os12g0236225	NULL	NULL	Conserved hypothetical protein.	NULL	12.0453	11.3031	12.6761	12.1102	0.000104846
Os01g0660200	LOC_Os01g47070	NULL	Acidic class III chitinase OsChib3a precursor (Chitinase) (EC 3.2.1.14).	glycosyl hydrolase, putative, expressed	11.4018	10.6067	12.0107	11.473	0.00387826
NULL	LOC_Os06g38580	NULL	NULL	expressed protein	6.9474	6.17825	7.50695	7.05362	9.84747e-05
Os01g0191200	LOC_Os01g09540	NULL	Similar to Acid phosphatase.	HAD superfamily phosphatase, putative, expressed	6.73407	5.89542	7.27336	7.6721	0.0112193
Os02g0156600	LOC_Os02g06200	NULL	Hypothetical conserved gene.	phytosulfokine receptor precursor, putative, expressed	3.74166	1.80442	4.27528	3.59316	0.00787618
NULL	LOC_Os12g13350	NULL	NULL	retrotransposon protein, putative, Ty1-copia subclass, expressed	9.8827	8.97764	10.4007	10.0509	1.55832e-05
Os09g0483400	LOC_Os09g31031	NULL	Similar to Ubiquitin/ribosomal fusion protein (Fragment).	ubiquitin family protein, putative, expressed	8.0456	7.31197	8.55529	10.7979	1.22736e-30
Os03g0306700	LOC_Os03g19375	BZIP27	Conserved hypothetical protein.	expressed protein	7.88007	6.84075	8.38231	7.53681	0.000131613
Os07g0136800//Os07g0136725//Os07g0136750	LOC_Os07g04380//LOC_Os07g04390//LOC_Os07g04410//LOC_Os07g04420	NULL//NULL//NULL	Similar to Cytochrome P450 90D2.//NULL//NULL	retrotransposon protein, putative, unclassified, expressed//expressed protein//cytochrome P450 90C1, putative, expressed//expressed protein	4.51045	2.90411	4.99188	3.83688	0.0314413
Os11g0134950	NULL	NULL	Hypothetical protein.	NULL	6.21832	4.79473	6.67772	6.6163	1.25375e-10
Os11g0160550//Os11g0160600	LOC_Os11g06180	NULL//NULL	Similar to GRAS family transcription factor containing protein.//Similar to GRAS family transcription factor containing protein.	nodulation-signaling pathway 2 protein, putative, expressed	9.25262	8.5688	9.699	9.28507	0.00848429
Os03g0405900	LOC_Os03g29240	NULL	Hypothetical conserved gene.	PDI, putative, expressed	13.0918	12.4294	13.5377	13.0844	4.96595e-10
Os03g0307300	LOC_Os03g19427	NAS1	Nicotianamine synthase 1 (EC 2.5.1.43) (S-adenosyl-L-methionine:S- adenosyl-L-methionine:S-adenosyl-methionine 3-amino-3- carboxypropyltransferase 1) (OsNAS1).	nicotianamine synthase, putative, expressed	13.6284	13.0237	14.0744	14.128	0.000578667
Os07g0258400	LOC_Os07g15460	NRAMP1	Integral membrane protein, Metal ion transport	metal transporter Nramp6, putative, expressed	11.7311	10.7715	12.1688	11.557	4.7399e-12
Os01g0682700	NULL	NULL	Conserved hypothetical protein.	NULL	4.25872	1.86459	4.69347	4.53723	1.35978e-05
Os12g0236100	LOC_Os12g13340	NULL	Hypothetical conserved gene.	expressed protein	14.2795	13.5598	14.7074	14.366	4.13234e-05
Os11g0161700	LOC_Os11g06290	NULL	Conserved hypothetical protein.	expressed protein	5.83572	4.54574	6.24996	6.23531	8.81488e-07
Os08g0520900	LOC_Os08g40930	ISA1	Similar to Isoamylase (Fragment).	Alpha amylase, catalytic domain containing protein, expressed	8.40165	7.7594	8.80679	8.53244	1.92173e-06
Os06g0564700	NULL	NULL	Similar to Cysteine synthase (EC 4.2.99.8).	NULL	6.69154	5.95703	7.07491	7.47303	1.95352e-11
Os06g0567200	LOC_Os06g37080	NULL	Cupredoxin domain containing protein.	L-ascorbate oxidase precursor, putative, expressed	8.09403	6.58377	8.47431	7.36844	0.000561048
Os05g0460000	LOC_Os05g38530	CTHSP70-1	Similar to 70 kDa heat shock cognate protein 1.	DnaK family protein, putative, expressed	10.4433	9.5026	10.8196	10.282	5.64829e-09
Os02g0575000	LOC_Os02g36530	NULL	Conserved hypothetical protein.	expressed protein	8.09922	7.36549	8.44761	8.31301	2.49356e-08
Os08g0112900	LOC_Os08g02094	GELP95	Lipase, GDSL domain containing protein.	GDSL-like lipase/acylhydrolase, putative, expressed	6.17365	5.39363	6.51731	7.12987	2.36328e-12
Os09g0471500	NULL	WAK82	Conserved hypothetical protein.	NULL	9.10589	8.2648	9.43845	9.23294	8.45271e-14
Os08g0475100	LOC_Os08g37040	NULL	Alpha/beta hydrolase fold-3 domain containing protein.	gibberellin receptor GID1L2, putative, expressed	8.68582	7.7327	9.00195	8.93216	1.40168e-14
Os01g0734800	LOC_Os01g53350	NULL	UDP-glucuronosyl/UDP-glucosyltransferase family protein.	anthocyanidin 5,3-O-glucosyltransferase, putative, expressed	7.5523	6.76906	7.85919	7.69325	5.49021e-05
NULL	LOC_Os02g06230	NULL	NULL	retrotransposon protein, putative, unclassified, expressed	7.29003	5.90103	7.58483	7.43898	5.94634e-09
Os07g0509800	LOC_Os07g32570	NULL	Similar to adenosine 5-phosphosulfate reductase 2.	OsAPRL1 adenosine 5-phosphosulfate reductase-like OsAPRL1, expressed	9.1885	7.9024	9.47699	8.79705	1.05628e-12
Os02g0686700	NULL	NULL	Protein of unknown function DUF581 family protein.	NULL	5.81257	4.56719	6.08211	5.53425	0.00343282
Os11g0244600	LOC_Os11g14000	NULL	Epsin-like, N-terminal domain containing protein.	ANTH domain containing protein, expressed	6.31393	4.98762	6.564	6.05112	0.00116279
Os10g0344500	LOC_Os10g20380//LOC_Os10g20390	NULL	Similar to cDNA clone:001-128-E01, full insert sequence.	uncharacterized transporter C11D3.06, putative, expressed//MATE efflux family protein, putative, expressed	5.06927	3.93904	5.30998	6.74086	1.00655e-14
NULL	LOC_Os03g07640	NULL	NULL	transposon protein, putative, CACTA, En/Spm sub-class, expressed	4.14792	2.12132	4.35619	3.98591	0.00914582
Os11g0622800	LOC_Os11g40690	CAD4	Putative cinnamyl alcohol dehydrogenase 4.	dehydrogenase, putative, expressed	10.5592	9.59071	10.7638	10.7229	7.59016e-05
Os07g0448400	LOC_Os07g26660	PIP2%3B5	Similar to Aquaporin PIP2-5.	aquaporin protein, putative, expressed	8.5028	6.55987	8.69024	7.19386	0.00230452
Os01g0115900	LOC_Os01g02600	NULL	Similar to Receptor-like protein kinase.	Ser/Thr receptor-like kinase, putative, expressed	6.96444	5.94715	7.14322	6.61318	0.00685017
Os08g0431900	NULL	MADS23	Transcription factor MADS23.	NULL	6.02082	5.2561	6.19553	6.69556	1.7062e-07
Os01g0721300	NULL	NULL	Similar to cDNA clone:J013002N02, full insert sequence.	NULL	5.9767	4.8668	6.14307	6.06147	0.000134244
Os05g0408900	LOC_Os05g33840	NULL	Similar to 1-D-deoxyxylulose 5-phosphate synthase.	transketolase, putative, expressed	8.14364	7.38644	8.30948	8.06356	2.60664e-05
Os04g0352400	LOC_Os04g28420	NULL	Peptidyl-prolyl cis-trans isomerase, FKBP-type domain containing protein.	peptidyl-prolyl isomerase, putative, expressed	9.8582	8.03485	10.0217	8.71812	6.64667e-06
Os06g0314501	NULL	NULL	Conserved hypothetical protein.	NULL	6.27838	4.91299	6.4308	5.67121	0.0169141
NULL	LOC_Os03g02874	NULL	NULL	retrotransposon protein, putative, Ty3-gypsy subclass, expressed	7.3957	6.63381	7.5414	7.51775	7.86472e-06
Os01g0275950	NULL	NULL	Hypothetical conserved gene.	NULL	7.68497	6.94047	7.79125	7.60511	0.00294101
Os07g0624150	NULL	NULL	NULL	NULL	7.62745	5.40742	7.71143	6.2626	0.0018918
Os01g0701700	LOC_Os01g50610	NULL	SAM dependent carboxyl methyltransferase family protein.	SAM dependent carboxyl methyltransferase, putative, expressed	7.17922	6.45708	7.24466	7.10377	0.00223955
Os03g0109300	LOC_Os03g01880	LOGL3	Similar to Lysine decarboxylase-like protein.	possible lysine decarboxylase domain containing protein, expressed	9.53705	8.67568	9.59712	9.33706	1.20173e-05
Os04g0682600	LOC_Os04g58610	NULL	Similar to H0502G05.7 protein.	retrotransposon protein, putative, unclassified, expressed	6.94496	6.03387	6.98887	6.68896	0.00524706
Os01g0975900	LOC_Os01g74450	NULL	Similar to Tonoplast membrane integral protein ZmTIP1-2.	aquaporin protein, putative, expressed	13.3414	12.3286	13.3763	13.3466	9.76159e-07
Os09g0461500	LOC_Os09g28690	NULL	Alpha/beta hydrolase fold-3 domain containing protein.	gibberellin receptor GID1L2, putative, expressed	7.70181	7.06771	7.72064	7.82783	0.000257729
Os01g0224700	LOC_Os01g12490	YUCCA4	Flavin monooxygenase-like enzyme, Auxin biosynthesis	flavin monooxygenase, putative, expressed	6.78498	6.08394	6.75662	7.10285	3.64367e-06
Os11g0180100	LOC_Os11g07840	NULL	Conserved hypothetical protein.	expressed protein	7.7513	6.78245	7.72275	7.62415	0.000192774
Os09g0433800	LOC_Os09g26370	NULL	Similar to Senescence-associated protein SAG102.	DUF581 domain containing protein, expressed	9.89896	8.88741	9.86345	9.8253	2.97076e-12
Os02g0503900	LOC_Os02g30100	NULL	Cytochrome P450 family protein.	cytochrome P450, putative, expressed	6.67021	4.80555	6.62354	5.74745	0.00312338
Os01g0647200	LOC_Os01g45914	NULL	Non-protein coding transcript.	expressed protein	9.24736	8.44804	9.19916	9.35907	0.0124323
Os04g0412500	LOC_Os04g33660	NULL	Similar to OSIGBa0134P10.2 protein.	bifunctional monodehydroascorbate reductase and carbonic anhydrasenectarin-3 precursor, putative, expressed	9.44283	7.27576	9.39321	8.12937	3.20399e-08
Os12g0123800	NULL	ONAC300	No apical meristem (NAM) protein domain containing protein.	NULL	6.14341	4.87466	6.09169	5.95298	0.000506159
Os02g0570300	NULL	NULL	Hypothetical gene.	NULL	9.43581	8.76961	9.36231	9.8555	2.06255e-17
Os10g0568100	LOC_Os10g41860	NULL	Domain of unknown function DUF828 domain containing protein.	expressed protein	5.83765	4.72018	5.75519	5.95988	0.00237107
Os12g0226700	LOC_Os12g12560	NULL	Similar to Allyl alcohol dehydrogenase.	NADP-dependent oxidoreductase, putative, expressed	4.45227	2.47196	4.34198	5.58155	8.37039e-12
NULL	LOC_Os06g17070	NULL	NULL	retrotransposon protein, putative, Ty1-copia subclass, expressed	6.74151	6.04976	6.62862	7.20623	4.56406e-07
Os05g0417800	LOC_Os05g34520	NULL	NULL	ulp1 protease family protein, putative, expressed	6.1297	5.17455	6.01606	5.80513	0.0173541
NULL	LOC_Os11g40470	NULL	NULL	retrotransposon protein, putative, Ty3-gypsy subclass, expressed	6.64726	5.1521	6.5077	6.12183	0.0114255
Os01g0307500	LOC_Os01g20160	HKT8	Cation transporter family protein.	OsHKT1;5 - Na+ transporter, expressed	9.9782	8.28559	9.83782	8.96484	2.5532e-06
Os09g0573000	LOC_Os09g39970	NULL	Pentatricopeptide repeat domain containing protein.	expressed protein	9.39642	8.72666	9.2542	9.40716	3.64321e-07
Os07g0665200	LOC_Os07g46990	SODCC2	Similar to Superoxide dismutase [Cu-Zn].	copper/zinc superoxide dismutase, putative, expressed	12.8716	11.9227	12.7144	12.687	1.519e-21
Os08g0468100	LOC_Os08g36480	NULL	Similar to Nitrate reductase.	nitrate reductase, putative, expressed	10.0749	8.28422	9.90504	9.11774	6.99675e-07
NULL	LOC_Os09g37430	NULL	NULL	OsSAUR48 - Auxin-responsive SAUR gene family member, expressed	5.42202	4.19737	5.2475	5.28006	0.0164599
Os03g0266900	LOC_Os03g16020	HSP17.3	Low molecular mass heat shock protein Oshsp17.3.	hsp20/alpha crystallin family protein, putative, expressed	6.17795	4.35748	5.99355	5.21241	0.0186111
Os02g0277700	LOC_Os02g17710	NULL	Leucine-rich repeat domain containing protein.	receptor-like protein kinase 5 precursor, putative, expressed	6.8091	5.34916	6.61876	6.38478	0.00374314
NULL	LOC_Os10g03960	NULL	NULL	expressed protein	5.67051	4.57894	5.47419	5.33063	0.0267024
Os07g0117900//Os07g0118000	LOC_Os07g02674	NULL//NULL	NB-ARC domain containing protein.//Hypothetical conserved gene.	expressed protein	6.12362	4.79581	5.92452	5.56422	0.0398087
Os02g0827400	LOC_Os02g58100	NULL	Similar to predicted protein.	expressed protein	4.80481	2.92832	4.6008	4.50004	0.00207323
Os11g0105750	LOC_Os11g01439	NULL	Quinonprotein alcohol dehydrogenase-like domain containing protein.	chloroplast unusual positioning protein, putative, expressed	6.23759	5.39113	6.03341	6.01318	0.0420808
Os03g0219100	LOC_Os03g11950	NULL	Cellular retinaldehyde-binding/triple function, C-terminal domain containing protein.	SEC14 cytosolic factor family protein, putative, expressed	9.10303	8.12106	8.88922	8.86038	3.76148e-07
Os01g0612500	LOC_Os01g42690	NULL	Phospholipase/carboxylesterase domain containing protein.	OsPOP2 - Putative Prolyl Oligopeptidase homologue, expressed	10.5845	9.16028	10.3647	9.98212	0.00136675
Os04g0587400	LOC_Os04g49748	PUP6	Protein of unknown function DUF250 domain containing protein.	purine permease, putative, expressed	6.07077	5.09145	5.84958	5.93703	0.00318349
Os06g0592500	LOC_Os06g39240	NULL	Similar to Ethylene-responsive transcriptional coactivator.	endothelial differentiation-related factor 1, putative, expressed	6.44349	4.83794	6.2156	8.3951	7.04719e-54
Os11g0184800	LOC_Os11g08200	NULL	Similar to Aspartic proteinase Asp1 precursor (EC 3.4.23.-) (OsAsp1) (Nucellin- like protein).	eukaryotic aspartyl protease domain containing protein, expressed	7.01037	6.35788	6.77658	7.40706	1.30443e-05
NULL	LOC_Os11g40460	NULL	NULL	retrotransposon protein, putative, unclassified, expressed	5.79024	4.35398	5.50745	5.23524	0.0349207
Os09g0452700	LOC_Os09g27930	NULL	Ubiquitin.	ubiquitin fusion protein, putative, expressed	5.25632	3.55052	4.9687	10.6927	0.000383132
Os07g0575600	LOC_Os07g38800	NULL	Similar to Lectin-like receptor kinase 7%3B2.	lectin-like receptor kinase, putative, expressed	5.97363	4.95881	5.67526	5.72294	0.0140872
Os10g0329400	NULL	NULL	Conserved hypothetical protein.	NULL	7.66312	6.92803	7.3593	7.6129	0.00137687
Os04g0194900	LOC_Os04g11860	NULL	NULL	expressed protein	3.82441	1.92962	3.50067	3.42669	0.0287254
Os03g0745000	LOC_Os03g53340	NULL	Similar to Heat stress transcription factor A-2a.	HSF-type DNA-binding domain containing protein, expressed	6.9964	4.3713	6.66519	5.88487	6.04813e-06
Os01g0948900	LOC_Os01g72020	NULL	Ankyrin repeat containing protein.	BTBA3 - Bric-a-Brac,Tramtrack, Broad Complex BTB domain with Ankyrin repeat region, expressed	6.00453	4.82286	5.67185	5.60705	0.0459237
Os11g0147150	NULL	NULL	Hypothetical gene.	NULL	8.13464	7.5439	7.77797	8.69955	3.61182e-13
Os12g0615100	LOC_Os12g42060	NULL	Hypothetical conserved gene.	OsWAK128b - OsWAK receptor-like protein kinase, expressed	4.57015	2.47517	4.18332	4.28371	0.00114766
Os11g0117900	LOC_Os11g02570	NULL	Similar to Hydrolase, alpha/beta fold family protein, expressed.	esterase, putative, expressed	8.16829	7.35523	7.78139	8.09661	7.13573e-05
Os03g0618300	LOC_Os03g42130	NULL	Isopenicillin N synthase family protein.	gibberellin 20 oxidase 2, putative, expressed	9.6869	8.96623	9.27146	9.65916	7.71481e-07
Os08g0153200	LOC_Os08g05710	MDR16	NULL	ABC transporter, ATP-binding protein, putative, expressed	6.67237	5.44033	6.2495	6.23726	0.00588476
Os02g0755900	LOC_Os02g51930	NULL	UDP-glucuronosyl/UDP-glucosyltransferase domain containing protein.	cytokinin-O-glucosyltransferase 2, putative, expressed	6.96791	6.28151	6.54099	7.32165	3.24925e-05
Os03g0121950	NULL	NULL	NULL	NULL	3.65452	1.82992	3.20966	3.70508	0.0063707
Os11g0549620	LOC_Os11g34720	PAP7	Similar to Purple acid phosphatase.	Ser/Thr protein phosphatase family protein, putative, expressed	5.53626	3.34661	5.08282	4.86612	0.0103559
Os04g0271200	LOC_Os04g20280	NULL	Protein-tyrosine phosphatase-like, PTPLA domain containing protein.	expressed protein	8.48962	7.6301	8.02257	8.21533	0.000662263
Os01g0804150//Os01g0804400	LOC_Os01g59009//LOC_Os01g59020//LOC_Os01g59030	NULL//NULL	Conserved hypothetical protein.//Cytochrome P450 family protein.	expressed protein//cytochrome P450, putative, expressed//expressed protein	7.22895	6.37527	6.74102	7.08211	0.00163495
Os04g0170166	NULL	NULL	Hypothetical conserved gene.	NULL	6.11555	5.214	5.62254	5.84525	0.0255445
Os05g0279900	LOC_Os05g20020	NULL	Similar to glycoside hydrolase family 28 protein / polygalacturonase (pectinase) family protein.	polygalacturonase, putative, expressed	4.81854	3.0806	4.31514	4.61518	0.0105038
Os11g0628000	LOC_Os11g41100	NULL	Protein kinase, catalytic domain domain containing protein.	expressed protein	5.71833	4.08358	5.20611	5.07892	0.0462857
Os07g0677200	LOC_Os07g48020	NULL	Similar to Peroxidase.	peroxidase precursor, putative, expressed	10.4708	9.5855	9.95859	10.6402	0.00856254
NULL	LOC_Os01g12350	NULL	NULL	retrotransposon protein, putative, unclassified, expressed	6.03871	5.07124	5.44213	5.7255	0.039229
Os08g0298700	LOC_Os08g20200	NULL	Similar to male sterility protein 2.	male sterility protein, putative, expressed	7.22446	4.11669	6.61207	5.18647	0.00739917
Os06g0671000	LOC_Os06g45940	HAK13	Similar to Potassium transporter 1 (AtPOT1) (AtKUP1) (AtKT1).	potassium transporter, putative, expressed	5.87703	5.0683	5.25166	5.7728	0.019351
Os05g0136800	NULL	NULL	Hypothetical protein.	NULL	4.39192	2.3744	3.75362	3.83021	0.0151909
Os03g0807600	LOC_Os03g59290	NULL	Similar to Cyclopropane-fatty-acyl-phospholipid synthase family protein, expressed.	C-methyltransferase, putative, expressed	6.2006	4.73126	5.55716	5.67776	0.00318398
NULL	LOC_Os06g42180	NULL	NULL	expressed protein	6.17379	4.92281	5.52732	5.64467	0.0206852
Os02g0616600	LOC_Os02g40330	NULL	Conserved hypothetical protein.	retrotransposon protein, putative, Ty3-gypsy subclass, expressed	7.76378	7.05257	7.09749	8.48951	0.00976818
Os06g0341400	NULL	NULL	Hypothetical protein.	NULL	4.51787	2.37699	3.77823	4.05367	0.00481744
NULL	LOC_Os01g47300	NULL	NULL	retrotransposon protein, putative, unclassified, expressed	5.58534	3.85632	4.8322	5.41756	0.00045686
NULL	LOC_Os08g07360	NULL	NULL	transposon protein, putative, CACTA, En/Spm sub-class, expressed	6.66893	5.59797	5.88852	6.43686	0.0351695
NULL	LOC_Os07g31870	NULL	NULL	expressed protein	5.37958	4.23189	4.58293	5.29751	0.00508335
Os10g0578800	LOC_Os10g42780	NULL	LrgB-like protein family protein.	lrgB-like family protein, expressed	7.31057	6.14673	6.45802	7.08716	4.04621e-05
Os06g0536100	LOC_Os06g34530	NULL	Hypothetical conserved gene.	zinc finger, C3HC4 type domain containing protein, expressed	4.59762	2.29326	3.68162	4.07633	0.0269018
NULL	LOC_Os06g21810	NULL	NULL	hypothetical protein	6.74541	5.99172	5.80002	6.77117	0.00299785
Os04g0640200	LOC_Os04g54740	NULL	Conserved hypothetical protein.	expressed protein	5.39472	4.36156	4.44272	5.21097	0.033589
Os06g0662550	LOC_Os06g45184	NULL	Conserved hypothetical protein.	retrotransposon protein, putative, Ty3-gypsy subclass, expressed	4.30249	2.3729	3.34995	4.90363	4.98078e-05
Os02g0174900	NULL	NULL	Hypothetical gene.	NULL	2.81215	0.292514	1.82605	2.24597	0.0470987
Os03g0638400	LOC_Os03g43750	NULL	Similar to OSIGBa0153E02-OSIGBa0093I20.19 protein.	retrotransposon, putative, centromere-specific, expressed	6.32194	5.35632	5.32614	7.01582	0.00143484
Os02g0129800	LOC_Os02g03710	NULL	Conserved hypothetical protein.	UP-9A, putative, expressed	6.30855	4.1473	5.17105	5.13715	0.00674259
Os02g0723600	LOC_Os02g49180	NULL	Similar to RNA polymerase Rpb3/Rpb11 dimerisation domain containing protein, expressed.	RNA polymerase subunit, putative, expressed	4.38739	2.9796	3.14174	4.22217	0.00791331
Os09g0572800	LOC_Os09g39950	NULL	Ole e 1 allergen family protein.	POEI23 - Pollen Ole e I allergen and extensin family protein precursor, expressed	3.46162	1.10822	1.40828	2.76989	0.0461946
