## Supplementary material for "The transcription factor OsbZIP48 governs rice responses to zinc deficiency": Table S7.xlsx

### Sheet: Sheet1
Table S7 ZDRE motifs in 17 possible downstream genes of OsbZIP48
Rice genes	No. of potential ZDRE	Closest sequence to the ZDRE (5’ to 3’) RTGTCGACAY	Position (upstream from the start codon) ZDRE(closest sequence)
LOC_Os04g21130	1	GAATCGACAT	635
LOC_Os11g25040	1	GTGTCGACAC	124
LOC_Os06g47560	3	GGTTCGACAC	542
		GTATCGATGT	1318
		ATATCGACTA	1558
LOC_Os10g18150	3	GGGTCGATAC	1381
		TTCTCGACCT	1360
		CGGTCGACCC	263
LOC_Os03g09200	3	AGGTCGACTC	1602
		ATGTCGATCA	1341
		TTATCGACTT	1293
LOC_Os07g12890 (OsZIP8)	1	CTGTCGACGT	4791
LOC_Os04g47360	1	CTGTCGATCC	1145
LOC_Os08g10630 (OsZIP4)	3	AGCTCGACCT	1615
		ACATCGACAC	578
		CCGTCGACCT	566
LOC_Os04g59210	3	ATCTCGACGA	965
		ACTTCGACAT	682
		AAGTCGACAA	102
LOC_Os01g61840	0
LOC_Os06g46160	4	GGGTCGAAAG	2569
		GTTTCGACAA	1593
		CTTTCGACGT	1614
		TCGTCGATAT	314
LOC_Os07g11790	2	CTTTCGACAA	1927
		ATGTCGAATC	1393
LOC_Os03g64260	0
LOC_Os09g01540	1	GTGTCGAAAC	1466
LOC_Os10g30150	0
LOC_Os06g01580	4	GTCTCGATGT	1417
		AAGTCGATCT	1369
		CTTTCGAGAC	751
		CTCTCGATAT	578
LOC_Os09g35010	1	GACTCGAGAC	1161
