## Supplementary material for "The transcription factor OsbZIP48 governs rice responses to zinc deficiency": Table S8.xlsx

### Sheet: List of primers
Table S8 Primers used in this study
Name	Forward Primer	Reverse Primer	Process
OsbZIP48	GGTGAGAACAATGGGCGAGGAT	AATTTGGCATACAGCCGACAGG	RT-PCR
Actin	AGACCTTCAACACCCCTGCT	GTCCCTCACAATTTCCCGCT	RT-PCR
OsZIP1	CGTCATGGCTGTCGTCATGATCTG	AATGGGGTGATAGAAATCGAACATG	RT-PCR
OsZIP2	TTTCGGACGTTTGTTGGTTC	TCCTGAAACTTTGGTTGGAGT	RT-PCR
OsZIP3	GCATTGTTCAGGCTAATTTTAAGG	GGCAGTTGAGCTATGCACATTG	RT-PCR
OsZIP4	TCACTGAGGCCGTCGTCAATCAGG	ACGACAAGTGCGGTCGAGCTGT	RT-PCR
OsZIP5	CATGAAGACCAAGGTGCAGAGAAGG	TCACGCCCAGATGGCGATCA	RT-PCR
OsZIP6	TCTACATGGCACTTGTCGATCTC	GACATGGATGCAGATCCAAGCA	RT-PCR
OsZIP7	ACCAGGTTCTACGAGGGCAAGCA	AGCGGCGCCTTGTTGTCGTT	RT-PCR
OsZIP7a	CCTTGCAATCTGGGCCTGAA	CAGATTAGTCTCACGCCCATGA	RT-PCR
OsZIP8	GGTGCAGAGCAAAGGCAAGCT	AATTTCCTCTACATTAGTCCCTGA	RT-PCR
OsZIP9	ATCTTCTTCTCGCTAACCACAC	GCAGCCGCTGCGTCGAGAAT	RT-PCR
OsZIP10	GCTCAGTTAAAGAACTTCTCTGC	CGACATCGAGTCCAGAATTCC	RT-PCR
OsNAS1	GTCTAACAGCCGGACGATCGAAAGG	TTTCTCACTGTCATACACAGATGGC	RT-PCR
OsNAS2	CGTCTGAGTGCGTGCATAGT	CACAAACACAAACCGATACCA	RT-PCR
OsNAS3	GACTGCTTCCATCGCTTGCTA	CACTCATAAATACGCAACAGAGACA	RT-PCR
OsCOPT5	GCTGTCTCGCTCGTCATGGT	CGCACACACAAAACATCAACAA	RT-PCR
OsIRT1	ATGAGGTCGGTGCTCGTCTT	TCGGGCTGTTGTCCCTGTA	RT-PCR
OsHMA2	CATAGTGAAGCTGCCTGAGATC	GATCAAACGCATAGCAGCATCG	RT-PCR
RT-SFL1	GATGCGCTGATGATCCCG	CTCTTCCTCTTCACCCTTCTCG	RT-PCR
RT-POX	CCTCCGATATGGCGCTCAT	GGTCCGTTGGTCCTGAAGC	RT-PCR
RT-ERF2	CACCGGCGGATCAGGAA	CAGATGGAGTGGTGGCTTGG	RT-PCR
RT-DREB1B	CCAACGATGGCGACGAAG	ATCCCGCCGAACCTGAAC	RT-PCR
bZIP48::GFP	AATTACTATTTACAATTACAGTCGACTATGGATGACGGGGACCTCGATTTCT	AGCTCCTCGCCCTTGCTCACCATGGCTT TCTTTTCAGAATTTGGCATACAG	Subcellular localization
GFP::bZIP48	CACTCACGGCATGGACGAGCTGTA CAAGATGGATGACGGGGACCTCGAT	TGAACGATCTGCAGCCGGGCGGCCGCT CATTTCTTTTCAGAATTTGG	Subcellular localization
OsbZIP48	GCCATGGAGGCCGAATTCATGGATG ACGGGGACCTCGATTTCT	TGCAGGTCGACGGATCCCTCATTTCTT TTCAGGAATTTGGCATA	Transactivation activity assay
OsbZIP48	GGCACCCCGACGGCAGCTGCTCCA	AAACTGGAGCAGCTGCCGTCGGGG	To build mutants osbzip48-1,2
OsbZIP48	GGCAGGATACCTCTGCCTCGAGCG	AAACCGCTCGAGGCAGAGGTATCC	To build mutants osbzip48-3
OsbZIP48	GCTGCTTGGATTTGCGAACGA	CACCTTGGCATTGGATACTGG	Mutant identification
OsbZIP48	GGGGACAAGTTTGTACAAAAAAGC AGGCTTAATGGATGACGGGGACCTC	GGGGACCACTTTGTACAAGAAAGCT GGGTTCATTTCTTTTCAGAATTTGGC	Transient luciferase reporter assays
pZIP4	GAGCTCGGTACCCGGGGATCCCG GAGGTGGATCTCGCAT	CAGGTCGACTCTAGAGGATCCGGCG CGCGTGCGGGTG	Transient luciferase reporter assays
pZIP8	GAGCTCGGTACCCGGGGATCCA ATCATCGGACACCTACGACC	CAGGTCGACTCTAGAGGATCCGGCC GCTCTTCTGCTCC	Transient luciferase reporter assays
pSFL1	GAGCTCGGTACCCGGGGATCCTCGTGAACAACAGAGCGACTG	CAGGTCGACTCTAGAGGATCCCGCCAATAACTGGAACTGGATAC	Transient luciferase reporter assays
pPOX	GAGCTCGGTACCCGGGGATCCGGACGAGTGCTTGGAGGCT	CAGGTCGACTCTAGAGGATCCCTTAATTTGGCTCTCTGCTCTCAC	Transient luciferase reporter assays
pERF2	GAGCTCGGTACCCGGGGATCCGGGAAATGAATCTGTCGCTAA	CAGGTCGACTCTAGAGGATCCGGAGTATGTACGTACACACACACG	Transient luciferase reporter assays
pDREB1B	GAGCTCGGTACCCGGGGATCCGAAGAATTGACGGTGCCATAT	CAGGTCGACTCTAGAGGATCCGGATGACTCTCTCTGGTTCACTTC	Transient luciferase reporter assays
RT-Luc	CGGATTACCAGGGATTTCAGT	AATCTCACGCAGGCAGTTCTA	Transient luciferase reporter assays
RT-Hyg	AAAAGTTCGACAGCGTCTCC	GCAAAGTGCCGATAAACATAA	Transient luciferase reporter assays
GST-bZIP48	CTGGTTCCGCGTGGATCCATGGATGACGGGGACCTC	GAGTCGACCCGGGAATTCTCATTTCTTTTCAGAATTTGGC	EMSA assay
EM-ZIP4	AGGAGAGGTTAACATCGACACCGCCGTCGACCTCAACA	TGTTGAGGTCGACGGCGGTGTCGATGTTAACCTCTCCT	EMSA assay
EM-ZIP8	CTTCTTATTTACTAATTTCTTCTCTCTCTGTCGACGTCAGGAAAATACTACAAATCAGCAGCCTGGTGGATTGGACG	CGTCCAATCCACCAGGCTGCTGATTTGTAGTATTTTCCTGACGTCGACAGAGAGAGAAGAAATTAGTAAATAAGAAG	EMSA assay
OsbZIP48-GFP	GGGGACAAGTTTGTACAAAAAAGCAGGCTtaATGGATGACGGGGACCTC	GGGGACCACTTTGTACAAGAAAGCTGGGTTCATTTCTTTTCAGAATTTGGC	Subcellular localization，ChIP-qPCR
ZIP4-ip-1	TGACTAATCACTATCGCCCCC	TGCTAAGTTTGGAGCATTCGC	ChIP-qPCR
ZIP4-ip-2	TGCTACTCCTCTGGCCATCAA	CGCGGCGACAAGGACAAA	ChIP-qPCR
ZIP4-ip-3	CCTTGTCGCCGCGTCC	AACCCGACGATGGCCAC	ChIP-qPCR
ZIP4-ip-4	GATGAGCACACGATGGCACA	ACGGCGCACAGGAGCAG	ChIP-qPCR
ZIP8-ip-1	CGAGGAGAAGAGGATGGTGG	CCAATCCACCAGGCTGCTG	ChIP-qPCR
ZIP8-ip-2	CCCTCACCATTGCAAAGCG	GCATATACCCTTCTTGGGCC	ChIP-qPCR
ZIP8-ip-3	TTCCGGTCGTTACGCGTT	CACTTGACAGTAACTCGGGGTG	ChIP-qPCR
pZIP4	TGATGAATTGAAAAGCTTAGGAGAGGT TAACATCGACACCGCCGTCGACCTCAACA	CAGAGCACATGCCTCGAGTGTTGAGGTC GACGGCGGTGTCGATGTTAACCTCTCCT	Yeast one hybrid
OsbZIP48	CACCATGGATGACGGGGACCTCGA	TCATTTCTTTTCAGAATTTG	RNA in situ hybridization
