## Supplementary material for "The transcription factor OsbZIP48 governs rice responses to zinc deficiency": Table S9.xlsx

### Sheet: Sheet1
Table S2 Gene accession numbers are listed.
Locus ID	Description
LOC_Os01g74110	OsZIP1
LOC_Os03g29850	OsZIP2
LOC_Os04g52310	OsZIP3
LOC_Os08g10630	OsZIP4
LOC_Os05g39560	OsZIP5
LOC_Os05g07210	OsZIP6
LOC_Os05g10940	OsZIP7
LOC_Os05g10940	OsZIP7a
LOC_Os07g12890	OsZIP8
LOC_Os05g39540	OsZIP9
LOC_Os06g37010	OsZIP10
LOC_Os03g19427	OsNAS1
LOC_Os03g19420	OsNAS2
LOC_Os07g48980	OsNAS3
LOC_Os03g46470	OsIRT1
LOC_Os06g48720	OsHMA2
LOC_Os03g50885	OsActin
LOC_Os10g18150	SFL1
LOC_Os09g35010	DREB1B
LOC_Os03g64260	ERF2
LOC_Os04g59210	POX
NC_025025.1	Hyg
NC_014923.1	LUC
